# Integration of eQTL and Machine Learning Methods to Dissect Causal Genes with Pleiotropic effects in Genetic Regulation Networks of Seed Cotton Yield

**DOI:** 10.1101/2023.06.20.545658

**Authors:** Ting Zhao, Hongyu Wu, Xutong Wang, Yongyan Zhao, Luyao Wang, Jiaying Pan, Huan Mei, Jin Han, Siyuan Wang, Kening Lu, Menglin Li, Mengtao Gao, Zeyi Cao, Hailin Zhang, Ke Wan, Jie Li, Tianzhen Zhang, Xueying Guan

## Abstract

Expression quantitative trait loci (eQTL) provide a powerful means of investigating the biological basis of genome-wide association study (GWAS) results and exploring complex traits or phenotypes. In addition to identifying the causal gene in *cis*, eQTL analysis also reveals a large number of trans-regulated genes located on different chromosomes, which form a gene regulatory network (GRN) that complements the GWAS locus. However, the dissection of a GRN and the crosstalk underlying multiple agronomical traits, along with prioritizing important genes in eQTL-derived GRNs, remains a major challenge. In this study, we generated 558 transcriptional profiles of lint-bearing ovules at one day post-anthesis (DPA) from a selective core cotton germplasm, from which we identified 12,207 eQTLs. By integrating with a GWAS catalog, we found that 66 out of 187 (35.29%) known phenotypic GWAS loci are colocalized with 1,090 eQTLs, forming 38 major functional GRNs predominantly (30 out of 38) associated with seed size-related phenotypes. Of the eGenes, 34 were shared between at least two functional GRNs, exhibiting pleiotropic effects, such as *NF-YB3*, *GRDP1*, and *IDD7*. Narrow-sense heritability analysis showed that the heritability increased with combining the eQTLs with GRNs compared to those with previous yield trait GWAS loci. The extreme gradient boosting (XGBoost) machine learning approach was then applied to predict seed cotton yield phenotypes based on gene expression. Top-ranking eGenes (*NF-YB3*, *FLA2*, and *GRDP1*) derived by XGBoost with pleiotropic effects on yield traits were validated, along with their potential roles by correlation analysis, domestication selection analysis, and transgenic plants. This study provides insights into the mining of GRNs in relation to the pleiotropy of phenotype. The combination of eQTL and machine learning approaches is efficient in improving the genetic dissection of agricultural traits.
