## Supplementary material for "Integration of eQTL and Machine Learning Methods to Dissect Causal Genes with Pleiotropic effects in Genetic Regulation Networks of Seed Cotton Yield": Table S3

### Sheet: Sheet1
Table S3: List of eQTL eQTL hotspots identifed by permutation
Chr	Tag SNP		ID	Number of eQTLs	Start	End	Pvalue
A01	8673087	8673527	I50_C1	4	8673087	8673527	2.18723e-07
A01	48488627	48488686	I135_C2	39	48488627	48488686	3.24343e-184
A01	92029737	92029755	I165_C3	7	92029737	92029755	2.74332e-26
A01	109255482	109259157	I197_C4	4	109255482	109259157	0.000125719
A01	109816625	109816736	I199_C5	4	109816625	109816736	3.51646e-09
A01	110361424	110361458	I205_C6	5	110361424	110361458	2.88671e-15
A01	114590429	114598082	I227_C7	6	114590429	114598082	3.68912e-08
A01	114767826	114773172	I229_C8	6	114767826	114773172	6.1919e-09
A01	116342676	116345533	I241_C9	28	116342676	116345533	6.01677e-81
A02	1462648	1465860	I8_C1	4	1462648	1465860	4.37018e-05
A02	5792609	5792635	I38_C2	4	5792609	5792635	2.34494e-11
A02	6871144	6875070	I46_C3	8	6871144	6875070	1.58476e-15
A02	57294254	57294284	I115_C4	14	57294254	57294284	7.70716e-61
A02	60970417	60970640	I117_C5	4	60970417	60970640	1.47848e-08
A02	79077067	79077250	I137_C6	4	79077067	79077250	8.1718e-09
A02	82132029	82132160	I145_C7	5	82132029	82132160	2.85674e-13
A02	87190967	87190984	I147_C8	5	87190967	87190984	8.10503e-17
A02	87398228	87399585	I148_C9	5	87398228	87399585	3.27529e-09
A02	104348954	104350228	I180_C10	4	104348954	104350228	2.74629e-06
A03	3931247	3934517	I9_C1	321	3931247	3934517	0
A03	4390779	4394603	I14_C2	79	4390779	4394603	2.35111e-230
A03	6583056	6586476	I26_C3	5	6583056	6586476	2.69042e-05
A03	26235278	26235776	I70_C4	7	26235278	26235776	7.35023e-15
A03	32521018	32523588	I76_C5	5	32521018	32523588	8.65361e-06
A03	36942322	36942323	I82_C6	5	36942322	36942323	2.03605e-19
A03	57226185	57226327	I93_C7	236	57226185	57226327	0
A03	62321585	62321628	I99_C8	25	62321585	62321628	3.54209e-104
A03	94790167	94790489	I141_C9	7	94790167	94790489	5.38019e-16
A03	104910610	104914280	I178_C10	5	104910610	104914280	3.55858e-05
A04	2952748	2952749	I11_C1	4	2952748	2952749	5.17856e-15
A04	4300446	4300983	I13_C2	6	4300446	4300983	2.13641e-13
A04	5025503	5030606	I17_C3	7	5025503	5030606	5.90344e-11
A04	17850719	17850750	I62_C4	5	17850719	17850750	5.15233e-15
A04	75670654	75670664	I75_C5	7	75670654	75670664	3.42753e-27
A04	83488784	83492923	I96_C6	23	83488784	83492923	7.25907e-58
A04	83646783	83657937	I99_C7	152	83646783	83657937	0
A04	83684537	83684547	I100_C8	4	83684537	83684547	5.17831e-12
A04	83798576	83803484	I102_C9	8	83798576	83803484	1.40283e-13
A04	83825815	83826609	I103_C10	7	83825815	83826609	8.55534e-16
A04	83833498	83843409	I104_C11	22	83833498	83843409	8.43265e-47
A04	83849575	83852754	I105_C12	5	83849575	83852754	5.60604e-07
A04	83861151	83861900	I106_C13	12	83861151	83861900	3.56809e-33
A05	7730614	7734726	I27_C1	5	7730614	7734726	2.8209e-05
A05	7919875	7920256	I28_C2	6	7919875	7920256	1.20705e-12
A05	13696861	13699779	I35_C3	22	13696861	13699779	1.29981e-52
A05	19794516	19794523	I52_C4	21	19794516	19794523	5.2711e-102
A05	20924598	20935770	I54_C5	18	20924598	20935770	7.17888e-31
A05	21496260	21504532	I65_C6	22	21496260	21504532	3.97505e-43
A05	21528760	21529753	I66_C7	5	21528760	21529753	9.86206e-08
A05	21677446	21681465	I68_C8	27	21677446	21681465	2.75349e-64
A05	21934308	21941325	I78_C9	10	21934308	21941325	5.66781e-15
A05	22771627	22771638	I83_C10	5	22771627	22771638	1.49802e-15
A05	24393731	24396555	I89_C11	6	24393731	24396555	2.64425e-08
A05	47549465	47551113	I167_C12	18	47549465	47551113	5.72547e-45
A05	59352070	59352114	I169_C13	6	59352070	59352114	2.48669e-17
A05	70180389	70180746	I171_C14	24	70180389	70180746	1.19927e-79
A05	73293895	73294028	I172_C15	11	73293895	73294028	1.84303e-34
A05	81603130	81603183	I175_C16	7	81603130	81603183	4.10022e-21
A05	89046775	89046865	I181_C17	93	89046775	89046865	0
A05	104651740	104662820	I241_C18	24	104651740	104662820	2.27508e-45
A05	104672388	104677039	I242_C19	5	104672388	104677039	4.59501e-05
A05	104720325	104722212	I243_C20	6	104720325	104722212	3.5509e-09
A05	106843367	106846777	I252_C21	5	106843367	106846777	1.34243e-05
A05	108020289	108027211	I263_C22	6	108020289	108027211	2.25854e-06
A05	108381142	108385459	I275_C23	10	108381142	108385459	7.31395e-17
A05	108460078	108464794	I276_C24	7	108460078	108464794	1.95686e-09
A05	108751389	108753035	I285_C25	5	108751389	108753035	7.40251e-07
A05	109031300	109038060	I296_C26	8	109031300	109038060	1.18585e-10
A06	47445	55815	I2_C1	6	47445	55815	2.26255e-07
A06	65862	66354	I3_C2	8	65862	66354	1.64767e-20
A06	86916	97515	I4_C3	13	86916	97515	5.77065e-23
A06	113741	115727	I6_C4	8	113741	115727	2.85717e-16
A06	3012518	3012563	I14_C5	4	3012518	3012563	5.98747e-10
A06	3205663	3205664	I15_C6	4	3205663	3205664	6.57212e-15
A06	6504121	6505813	I19_C7	4	6504121	6505813	3.15547e-05
A06	6641102	6646172	I23_C8	10	6641102	6646172	1.2224e-18
A06	31416465	31417513	I79_C9	4	31416465	31417513	7.52334e-06
A06	81853947	81853949	I119_C10	4	81853947	81853949	5.25767e-14
A06	100228077	100228104	I125_C11	168	100228077	100228104	0
A06	116275662	116280603	I194_C12	4	116275662	116280603	0.000772539
A06	124877857	124877869	I239_C13	4	124877857	124877869	1.1356e-11
A07	3379048	3383883	I6_C1	7	3379048	3383883	9.77661e-10
A07	9477714	9478070	I23_C2	11	9477714	9478070	9.86716e-31
A07	10206734	10211368	I26_C3	10	10206734	10211368	4.36434e-17
A07	21563626	21563642	I110_C4	15	21563626	21563642	1.6997e-64
A07	36874973	36880436	I150_C5	30	36874973	36880436	8.13443e-71
A07	86019117	86019118	I189_C6	5	86019117	86019118	5.3835e-20
A07	90245452		I196_C7	250	88974035	90730903	2.8743e-177
A08	5576867	5578180	I22_C1	4	5576867	5578180	4.69532e-06
A08	6409384	6411576	I36_C2	4	6409384	6411576	2.17716e-05
A08	38466625	38466648	I62_C3	10	38466625	38466648	5.75561e-41
A08	48133304	48134693	I66_C4	8	48133304	48134693	2.36666e-18
A08	76051375	76055434	I76_C5	4	76051375	76055434	0.000137226
A08	107600787	107601108	I129_C6	11	107600787	107601108	1.14752e-34
A08	107607848	107607852	I130_C7	29	107607848	107607852	3.66741e-165
A08	110245870	110246084	I138_C8	4	110245870	110246084	2.04169e-08
A08	115232895	115235130	I171_C9	21	115232895	115235130	9.88737e-60
A08	115743856	115743857	I183_C10	4	115743856	115743857	2.08503e-15
A08	116880636	116884919	I198_C11	10	116880636	116884919	1.52744e-20
A08	118576855	118576873	I210_C12	4	118576855	118576873	1.21591e-11
A08	118673564	118678560	I212_C13	4	118673564	118678560	0.000254944
A08	118810365	118813492	I214_C14	5	118810365	118813492	1.54788e-07
A08	121538026	121539089	I219_C15	4	121538026	121539089	2.49401e-06
A09	6881292	6881307	I31_C1	9	6881292	6881307	8.10057e-36
A09	8435038	8439965	I36_C2	5	8435038	8439965	5.55589e-06
A09	39559411	39559413	I87_C3	4	39559411	39559413	6.37983e-14
A09	49577943	49577967	I93_C4	13	49577943	49577967	5.10921e-54
A09	55643299	55646024	I107_C5	4	55643299	55646024	0.000158714
A09	55808522	55812575	I110_C6	7	55808522	55812575	3.29596e-11
A09	61838352	61839360	I158_C7	5	61838352	61839360	9.95861e-09
A09	63978201	63978345	I162_C8	10	63978201	63978345	4.49118e-32
A09	71493073	71493755	I182_C9	7	71493073	71493755	7.62298e-16
A09	71509723	71511775	I183_C10	11	71509723	71511775	1.06e-24
A09	71541012	71541013	I184_C11	4	71541012	71541013	7.97484e-15
A09	71548229	71549614	I185_C12	7	71548229	71549614	5.32634e-14
A09	71810261	71815180	I186_C13	8	71810261	71815180	3.5605e-13
A09	73775029	73775858	I217_C14	5	73775029	73775858	4.56066e-09
A09	77414944	77428268	I229_C15	32	77414944	77428268	2.68821e-69
A10	15613538	15614689	I22_C1	6	15613538	15614689	7.80321e-12
A10	28809542	28811438	I104_C2	15	28809542	28811438	9.13984e-39
A10	28991622	28991686	I105_C3	9	28991622	28991686	2.00927e-31
A10	31746136	31750723	I113_C4	5	31746136	31750723	2.11804e-06
A10	63126632	63126696	I140_C5	19	63126632	63126696	1.17749e-78
A10	79717055	79717090	I165_C6	8	79717055	79717090	9.3159e-29
A10	113274655	113277152	I276_C7	7	113274655	113277152	6.14565e-13
A11	35900761	35901075	I99_C1	10	35900761	35901075	2.33704e-29
A11	35936948	35937064	I100_C2	7	35936948	35937064	1.20997e-20
A11	53803164	53805824	I108_C3	5	53803164	53805824	3.92674e-07
A11	59980593	59980598	I127_C4	11	59980593	59980598	3.30626e-51
A11	95699637	95699925	I191_C5	7	95699637	95699925	2.83147e-18
A11	95706076	95706164	I192_C6	16	95706076	95706164	1.95409e-61
A11	104980357	104984562	I205_C7	34	104980357	104984562	1.11136e-92
A11	105017881	105022124	I207_C8	7	105017881	105022124	2.83929e-11
A11	105305919	105310468	I210_C9	11	105305919	105310468	1.25765e-21
A11	110693904	110698599	I243_C10	5	110693904	110698599	3.7709e-06
A11	116592457	116595773	I270_C11	5	116592457	116595773	9.45106e-07
A11	116980075	116985004	I277_C12	5	116980075	116985004	4.57519e-06
A11	117098560	117099869	I279_C13	5	117098560	117099869	2.3191e-08
A11	120241430	120243607	I304_C14	7	120241430	120243607	5.23305e-13
A12	24963663	24964067	I33_C1	7	24963663	24964067	8.307e-19
A12	36702825	36702865	I39_C2	8	36702825	36702865	1.22753e-29
A12	63863787	63864348	I66_C3	7	63863787	63864348	5.95277e-18
A12	87437162	87438457	I115_C4	5	87437162	87438457	2.11604e-09
A12	105997963	106001071	I167_C5	44	105997963	106001071	5.19688e-141
A12	106312366	106312412	I169_C6	9	106312366	106312412	5.13051e-34
A13	7393813	7393819	I32_C1	9	7393813	7393819	5.77582e-41
A13	66736008	66736060	I80_C2	8	66736008	66736060	1.00354e-28
A13	96272546	96276868	I172_C3	8	96272546	96276868	2.71277e-15
D01	1310734	1314535	I8_C1	5	1310734	1314535	9.27369e-06
D01	2298914	2299062	I10_C2	9	2298914	2299062	1.46261e-26
D01	2332414	2332736	I12_C3	25	2332414	2332736	1.308e-85
D01	2363966	2385379	I13_C4	64	2363966	2385379	3.5458e-139
D01	2468764	2468815	I19_C5	8	2468764	2468815	6.59252e-26
D01	10765660	10765738	I73_C6	5	10765660	10765738	1.69663e-12
D01	28967611	28973933	I118_C7	24	28967611	28973933	7.6767e-52
D01	61772082	61773417	I218_C8	5	61772082	61773417	1.44066e-07
D01	64644604	64647893	I224_C9	6	64644604	64647893	2.39616e-08
D02	1654942	1657331	I28_C1	6	1654942	1657331	1.98095e-08
D02	1951134	1954259	I32_C2	18	1951134	1954259	3.72216e-39
D02	2159697	2160514	I39_C3	5	2159697	2160514	6.6114e-08
D02	2220989	2225073	I41_C4	7	2220989	2225073	1.68477e-09
D02	2248276	2248968	I43_C5	5	2248276	2248968	3.4072e-08
D02	2685002	2690634	I51_C6	12	2685002	2690634	5.68663e-20
D02	3553279	3554766	I58_C7	5	3553279	3554766	7.20449e-07
D02	3788698	3791455	I62_C8	7	3788698	3791455	1.61576e-10
D02	3930082	3930127	I66_C9	5	3930082	3930127	6.13429e-13
D02	3996558	3997966	I67_C10	7	3996558	3997966	2.90532e-12
D02	19060375	19063422	I182_C11	6	19060375	19063422	6.64125e-08
D02	37081754	37085979	I242_C12	5	37081754	37085979	4.56259e-05
D02	58711413	58714587	I287_C13	6	58711413	58714587	8.13507e-08
D02	61340148	61344778	I309_C14	35	61340148	61344778	3.86783e-84
D03	20592119	20592187	I30_C1	6	20592119	20592187	8.61332e-19
D03	41332467	41332485	I80_C2	4	41332467	41332485	6.44442e-12
D03	43282534	43287934	I87_C3	12	43282534	43287934	2.13968e-25
D03	49616732	49620381	I106_C4	16	49616732	49620381	1.45845e-39
D03	52683780	52683835	I118_C5	5	52683780	52683835	8.30062e-15
D04	4685648	4685955	I12_C1	5	4685648	4685955	2.33384e-12
D04	6578574	6580722	I21_C2	4	6578574	6580722	4.09399e-06
D04	9516380	9516626	I28_C3	8	9516380	9516626	1.05839e-24
D04	10938612	10940591	I29_C4	5	10938612	10940591	4.00964e-09
D04	29799596	29802588	I50_C5	5	29799596	29802588	2.08851e-08
D04	39900065	39900105	I60_C6	4	39900065	39900105	2.6615e-11
D05	7488758	7490392	I10_C1	4	7488758	7490392	6.9991e-05
D05	20318858	20321355	I31_C2	7	20318858	20321355	7.664e-12
D05	20710473	20714419	I32_C3	4	20710473	20714419	0.000968162
D05	20745422	20746159	I33_C4	5	20745422	20746159	7.40145e-09
D05	24674222	24680812	I42_C5	23	24674222	24680812	6.52525e-50
D05	24723502	24729972	I43_C6	8	24723502	24729972	1.28573e-11
D05	26098744	26100752	I46_C7	5	26098744	26100752	4.0401e-07
D05	48468437	48468601	I86_C8	10	48468437	48468601	1.27159e-30
D05	50923466	50923494	I88_C9	6	50923466	50923494	5.37718e-19
D05	54713368	54718714	I110_C10	9	54713368	54718714	1.40047e-14
D05	55106903	55109600	I120_C11	6	55106903	55109600	4.3732e-09
D05	56881654	56883037	I123_C12	6	56881654	56883037	1.5654e-10
D05	56946206	56946207	I124_C13	4	56946206	56946207	1.62479e-14
D05	57847408	57849760	I130_C14	5	57847408	57849760	7.58533e-07
D05	57879938	57885550	I131_C15	7	57879938	57885550	9.66277e-10
D05	60680507	60682546	I141_C16	7	60680507	60682546	2.27956e-12
D05	60689565	60694646	I142_C17	13	60689565	60694646	7.30598e-25
D05	60734314	60734632	I144_C18	5	60734314	60734632	2.57342e-10
D05	60740689	60741006	I145_C19	8	60740689	60741006	9.09394e-21
D05	60756688	60759244	I147_C20	4	60756688	60759244	0.000265984
D05	60804762	60808125	I149_C21	6	60804762	60808125	1.31202e-08
D05	60820830	60825297	I150_C22	5	60820830	60825297	9.71511e-06
D05	60843293	60844862	I152_C23	4	60843293	60844862	6.19975e-05
D05	60868983	60869193	I153_C24	7	60868983	60869193	2.75593e-18
D05	60934021	60934039	I155_C25	5	60934021	60934039	2.64765e-15
D05	61324459	61326138	I159_C26	8	61324459	61326138	1.0534e-15
D05	63837532	63837575	I173_C27	9	63837532	63837575	2.54397e-31
D06	2710564	2710565	I16_C1	4	2710564	2710565	5.26069e-16
D06	2897641	2897694	I17_C2	4	2897641	2897694	7.83063e-11
D06	4618218	4618222	I21_C3	4	4618218	4618222	3.36681e-14
D06	5670927	5674343	I24_C4	6	5670927	5674343	8.11953e-11
D06	27522670	27526747	I61_C5	5	27522670	27526747	9.31789e-08
D06	32782535	32782601	I63_C6	4	32782535	32782601	1.51211e-10
D06	45196495	45196511	I71_C7	4	45196495	45196511	2.15467e-12
D06	60724197	60726640	I104_C8	7	60724197	60726640	1.59228e-14
D07	6601080	6605365	I18_C1	6	6601080	6605365	2.76198e-07
D07	16501123	16501312	I70_C2	6	16501123	16501312	4.80361e-14
D07	22496337	22501545	I112_C3	6	22496337	22501545	7.25788e-07
D07	25537688	25542566	I119_C4	10	25537688	25542566	5.22796e-16
D07	30923165	30924347	I163_C5	7	30923165	30924347	7.67432e-13
D07	51849889	51854937	I273_C6	13	51849889	51854937	4.2175e-23
D08	1848372	1850551	I7_C1	13	1848372	1850551	2.19908e-24
D08	2441271	2445761	I10_C2	7	2441271	2445761	1.05612e-07
D08	2899413	2906643	I16_C3	146	2899413	2906643	0
D08	5093466	5097702	I26_C4	8	5093466	5097702	6.61136e-10
D08	15408653	15408654	I53_C5	526	15408653	15408654	0
D08	55069964	55071548	I178_C6	8	55069964	55071548	7.05989e-13
D08	58914596	58914625	I188_C7	5	58914596	58914625	1.3797e-12
D08	59803537	59807828	I190_C8	5	59803537	59807828	0.000613622
D08	61867147	61869925	I198_C9	7	61867147	61869925	6.09606e-09
D08	66117973	66121020	I214_C10	7	66117973	66121020	1.05667e-08
D09	3268651	3272462	I12_C1	6	3268651	3272462	2.6532e-10
D09	25755171	25755793	I73_C2	4	25755171	25755793	1.7958e-07
D09	32305940	32308978	I90_C3	7	32305940	32308978	1.28455e-13
D09	39788032	39788720	I119_C4	4	39788032	39788720	2.42966e-07
D10	5556509	5558711	I14_C1	10	5556509	5558711	8.24574e-20
D10	6593538	6597496	I18_C2	13	6593538	6597496	2.6826e-25
D10	10953300	10956486	I34_C3	6	10953300	10956486	2.54261e-08
D10	26557557	26557625	I85_C4	7	26557557	26557625	9.40264e-21
D10	61695254	61696742	I160_C5	6	61695254	61696742	5.73126e-10
D10	65082714	65084525	I176_C6	67	65082714	65084525	5.54098e-217
D10	65091949	65094999	I177_C7	91	65091949	65094999	5.04896e-289
D11	14268762	14273323	I31_C1	7	14268762	14273323	1.11106e-08
D11	15624900	15629504	I40_C2	7	15624900	15629504	1.17481e-08
D11	46500374	46503807	I97_C3	5	46500374	46503807	4.84252e-05
D11	54110123	54113761	I101_C4	8	54110123	54113761	1.55594e-11
D11	54130910	54131504	I102_C5	7	54130910	54131504	5.68182e-14
D11	54636954	54639822	I103_C6	6	54636954	54639822	1.41449e-07
D11	55283981	55284189	I107_C7	6	55283981	55284189	2.93086e-13
D11	55315006	55318142	I110_C8	18	55315006	55318142	9.39788e-38
D11	55396195	55402627	I112_C9	26	55396195	55402627	1.37103e-52
D11	55488851	55489439	I115_C10	5	55488851	55489439	4.318e-08
D11	55637320	55639720	I121_C11	21	55637320	55639720	2.13725e-48
D11	55814070	55818535	I127_C12	11	55814070	55818535	8.7848e-18
D11	55841693	55841694	I128_C13	5	55841693	55841694	3.63871e-19
D11	55878096	55878478	I129_C14	5	55878096	55878478	7.71153e-09
D11	55887785	55888147	I130_C15	7	55887785	55888147	2.91885e-15
D11	55918899	55919967	I132_C16	26	55918899	55919967	4.64607e-72
D11	55938959	55945038	I133_C17	14	55938959	55945038	2.68268e-23
D11	55956075	55961047	I134_C18	11	55956075	55961047	2.56067e-17
D11	56099533	56103861	I139_C19	27	56099533	56103861	1.17437e-59
D11	56110792	56117276	I140_C20	13	56110792	56117276	1.20673e-20
D11	56169799	56172138	I143_C21	13	56169799	56172138	6.13437e-26
D11	56644599	56648039	I156_C22	13	56644599	56648039	6.20611e-24
D11	57272401	57277162	I165_C23	7	57272401	57277162	1.43396e-08
D11	57320853	57322788	I167_C24	8	57320853	57322788	1.91129e-13
D11	57528414	57529298	I175_C25	8	57528414	57529298	8.03592e-16
D11	57630485	57637483	I178_C26	9	57630485	57637483	1.31881e-11
D11	58461169	58464944	I186_C27	11	58461169	58464944	1.65217e-18
D11	58472564	58478629	I187_C28	13	58472564	58478629	5.43846e-21
D11	59245250	59245785	I204_C29	7	59245250	59245785	3.03525e-14
D11	60814058	60814100	I209_C30	7	60814058	60814100	7.14662e-21
D11	62621349	62624713	I211_C31	8	62621349	62624713	9.0226e-12
D11	70035875	70039774	I253_C32	12	70035875	70039774	8.31347e-21
D11	70333078	70337284	I257_C33	7	70333078	70337284	6.86149e-09
D12	4567004	4569433	I16_C1	5	4567004	4569433	3.24311e-06
D12	5962561	5979149	I22_C2	128	5962561	5979149	0
D12	7416220	7418621	I26_C3	6	7416220	7418621	1.21338e-08
D12	21112698	21112734	I49_C4	26	21112698	21112734	1.07329e-111
D12	42438517	42447502	I90_C5	7	42438517	42447502	1.02114e-07
D12	45256459	45256490	I105_C6	8	45256459	45256490	6.73249e-27
D12	49384283	49387647	I135_C7	6	49384283	49387647	6.49139e-08
D12	49500086	49502627	I138_C8	5	49500086	49502627	3.87966e-06
D12	49932168	49932956	I146_C9	5	49932168	49932956	3.65039e-08
D12	50052937	50056007	I148_C10	6	50052937	50056007	4.12063e-08
D12	50094455	50094456	I149_C11	5	50094455	50094456	9.54074e-20
D12	50271172	50273294	I153_C12	5	50271172	50273294	1.8947e-06
D13	20233143	20233183	I70_C1	6	20233143	20233183	1.15425e-18
D13	21783794	21784257	I74_C2	96	21783794	21784257	0
D13	49803094	49807546	I95_C3	6	49803094	49807546	1.91925e-08
D13	50644635	50644897	I102_C4	5	50644635	50644897	5.08667e-11
