## Supplementary material for "Integration of eQTL and Machine Learning Methods to Dissect Causal Genes with Pleiotropic effects in Genetic Regulation Networks of Seed Cotton Yield": Table S5

### Sheet: Sheet1
Table S5: list of 38 functioanl GRNs
GRN_number	Associated phenotype	Type	Regulated pSNP	Trait	PCG_number	LncRNA_number	Phenotype_number	eGene
GRN248	FE07ku	Quality	A06:41225074	quality	4	2	1	A06:38902276:GH_A08G0229,A06:38902278:GH_D13G1103,A06:39238167:MSTRG.16338,A06:39783003:GH_A07G2643,A06:40481085:GH_A07G2643,A06:40482767:GH_A03G0366,A06:40996027:MSTRG.23372,A06:41225074:FE07ku,A06:41780015:GH_A07G2643,A06:41931869:GH_A03G0366,A06:42014921:MSTRG.23372,A06:42064235:GH_A07G2643,
GRN262	FM08an	Quality	A06:116834242	quality	11	3	1	A06:113122795:GH_A06G1717,A06:113212492:MSTRG.16332,A06:113213095:GH_A06G1721,A06:113323848:MSTRG.16331,A06:113358422:MSTRG.16332,A06:113445802:MSTRG.16332,A06:113478829:GH_A06G1717,A06:113512542:MSTRG.16340,A06:113536449:MSTRG.16331,A06:113561771:MSTRG.16331,A06:113601985:MSTRG.16331,A06:113705467:MSTRG.16331,A06:113801692:GH_A06G1739,A06:113847882:GH_D05G2589,MSTRG.16331,MSTRG.16340,A06:1139138…
GRN264	FM08an	Quality	A06:116835892	quality	7	5	1	A06:116275662:GH_A06G1721,A06:116275918:MSTRG.16332,MSTRG.16340,A06:116280602:MSTRG.16331,A06:116289144:MSTRG.16331,A06:116302128:MSTRG.16331,A06:116671330:GH_A13G1477,A06:116710123:GH_A06G1721,A06:116834242:FM08an,A06:117431303:GH_A06G1795,A06:117470987:GH_A06G1795,A06:117294017:MSTRG.45533,A06:117320230:GH_A06G2052,A06:117320261:GH_A06G1795,A06:117595126:GH_A06G1795,A06:117106884:GH_D06G1529,A0…
GRN451	FM08an	Quality	A11:19801735	quality	5	4	1	A11:19753310:GH_D04G1271,MSTRG.48518,A11:19764668:GH_D03G1918,A11:19775323:GH_A11G1646,A11:19801735:FM08an,A11:19802275:GH_A09G2163,A11:19939201:GH_A03G1509,MSTRG.6708,A11:19948419:MSTRG.34641,A11:19950119:MSTRG.53172,
GRN467	FL07ku	Quality	A11:91334989	quality	5	3	1	A11:91124600:GH_A11G2542,A11:91334989:FL07ku,A11:91968845:GH_A11G2573,A11:92146945:MSTRG.31996,A11:92241361:GH_A11G2573,A11:92333499:GH_A11G2573,A11:92402065:GH_A11G2573,A11:92525533:MSTRG.31996,A11:92650716:MSTRG.31996,A11:92668101:GH_A11G2573,A11:92725509:MSTRG.31996,A11:92747869:MSTRG.31996,A11:92779842:GH_A11G2573,A11:92781601:MSTRG.31996,A11:92787255:GH_A11G2573,A11:92803761:GH_A11G2573,A11:…
GRN673	FU07an,FU07nan	Quality	D04:16386146	quality	1	0	2	D04:16188175:GH_D05G2251,D04:16386146:FU07an,FU07nan,
GRN756	FS09nan	Quality	D07:4626661	quality	0	3	1	D07:3744804:MSTRG.56662,D07:4041861:MSTRG.62384,D07:4626661:FS09nan,D07:4706092:MSTRG.10481,
GRN759	FS09nan	Quality	D07:4626661	quality	1	1	1	D07:4626661:FS09nan,D07:4706092:MSTRG.10481,D07:5586978:GH_A02G0690,
GRN11	LP09ku	Yield	A01:12843863	yeild	6	1	1	A01:12727274:MSTRG.14274,A01:12843863:LP09ku,A01:13386073:GH_D09G1494,A01:13622605:GH_A01G0985,A01:13643599:GH_A01G2415,A01:14154452:GH_A01G0902,A01:14157925:GH_D01G0918,A01:14185999:GH_A01G0902,A01:14619149:GH_D03G0857,
GRN132	BN09an	Yield	A03:96575493	yeild	5	1	1	A03:95579734:GH_A03G1583,A03:95984915:GH_A03G1583,A03:96037324:GH_A03G1583,A03:96291670:GH_A03G1583,A03:96382420:GH_A03G1583,A03:96575493:BN09an,A03:96583482:GH_A03G1583,A03:96699532:GH_A03G1583,A03:96857562:GH_A03G1583,A03:96927381:GH_D12G2625,A03:96932924:GH_D08G1770,A03:97020449:GH_A03G1583,A03:97076319:GH_A03G1583,A03:97136568:MSTRG.75978,A03:97370488:GH_A03G1599,A03:97405367:GH_A03G1599,A03:…
GRN185	LP09an	Yield	A05:29668931	yeild	4	0	1	A05:29668186:GH_D05G2751,A05:29668460:GH_A09G1675,A05:29668890:GH_D05G2925,A05:29668931:LP09an,A05:29674910:GH_A02G1807,
GRN243	SI08an,SI08ku,SI08nan,SI09nan	Yield	A06:32065415	yeild	17	3	4	A06:27790743:MSTRG.15530,A06:27800119:MSTRG.15496,A06:27938843:MSTRG.15530,A06:27941036:GH_A06G0975,A06:28544931:GH_A06G0949,A06:28639741:GH_A06G0949,A06:28789428:GH_D05G1453,A06:28838680:GH_A06G0949,A06:29054701:GH_A06G0949,A06:29543037:GH_D02G1458,A06:29709999:GH_A01G2300,A06:30275538:GH_A01G0620,A06:30574620:GH_A09G0820,A06:30578943:GH_A06G0949,A06:30622101:MSTRG.15496,A06:31183992:SI08an,A06:…
GRN268	BN07ku	Yield	A06:120402772	yeild	1	1	1	A06:120402772:BN07ku,A06:120553920:MSTRG.16616,A06:120574566:GH_A06G1933,
GRN302	SI08nan,BW07ku,BW08ku,SI09ku,BW09ku,SI07an	Yield	A07:90680544	yeild	180	50	6	A07:88974035:GH_D13G0070,GH_D01G0389,A07:88977601:GH_A05G2908,A07:88977819:GH_D04G1643,A07:88978106:GH_D12G2357,GH_D13G0954,GH_D05G1374,A07:89204407:GH_A10G1038,GH_D04G1139,MSTRG.44505,A07:89204605:GH_A08G0168,MSTRG.63436,A07:89204654:GH_A05G2901,GH_D13G1931,A07:89207888:GH_A07G0393,GH_D01G2174,A07:89225398:GH_A05G1770,A07:89225510:GH_A03G0096,GH_A07G2218,A07:89225767:GH_A07G2189,A07:89225803:SI0…
GRN338	BW07nan	Yield	A08:119942421	yeild	10	1	1	A08:118498488:GH_A08G2235,GH_A08G2242,A08:118514964:GH_A08G2235,GH_A08G2242,A08:118560472:GH_A08G2235,GH_A08G2242,A08:118576855:GH_A08G2235,A08:118576872:GH_A08G2242,GH_A11G2051,GH_A13G1181,A08:118673564:GH_A08G2235,GH_A08G2242,A08:118676840:GH_D12G2392,A08:118678559:GH_A08G2254,A08:118776445:GH_A08G2264,A08:118810459:MSTRG.22559,A08:118855908:GH_A08G2264,A08:118810365:GH_A05G3333,A08:118810386:G…
GRN349	LP08an	Yield	A09:4832119	yeild	3	0	1	A09:4413866:GH_A09G0196,A09:4423447:GH_D02G2524,A09:4451601:GH_A09G0196,A09:4473957:GH_A09G0196,A09:4490172:GH_A09G0196,A09:4501683:GH_A09G0196,A09:4520252:GH_A09G0196,A09:4545967:GH_A09G0196,A09:4575089:GH_A09G0196,A09:4583090:GH_A09G0196,A09:4608678:GH_A09G0196,A09:4832119:LP08an,A09:4775406:GH_D09G1850,
GRN429	BW09ku	Yield	A10:112213903	yeild	13	2	1	A10:111719725:GH_A10G2433,A10:111746631:GH_A10G2435,GH_A10G2436,MSTRG.28983,A10:111787396:GH_A10G2446,A10:111948716:GH_A10G2433,A10:111952515:GH_A10G2446,A10:112014170:GH_A10G2436,A10:112596850:GH_A10G2498,A10:112213903:BW09ku,A10:112741855:GH_A10G2507,A10:113252891:GH_A10G2546,A10:113257396:GH_A10G2551,A10:113274655:GH_A11G1522,GH_D09G1561,A10:113276014:GH_A10G2546,MSTRG.29086,A10:113277151:GH_D…
GRN435	BW07ku	Yield	A10:114508697	yeild	1	1	1	A10:113552575:GH_A08G0148,A10:113558399:MSTRG.15704,A10:114508697:BW07ku,
GRN437	BW07ku	Yield	A10:114508697	yeild	2	1	1	A10:113941775:GH_A10G2538,A10:113946282:MSTRG.18769,A10:113971987:GH_A10G2588,A10:114508697:BW07ku,
GRN658	BN09nan,LP07an,LP08an	Yield	D03:43244243	yeild	13	0	3	D03:43233520:GH_D03G1974,D03:43244243:BN09nan,D03:43282534:GH_A01G0424,GH_A13G2394,D03:43282573:GH_A02G0684,GH_A02G1633,D03:43283363:LP07an,D03:43284308:GH_A10G2036,D03:43284558:GH_A13G0331,GH_D12G0320,D03:43284631:GH_A11G3474,GH_D03G1593,GH_D05G3342,D03:43285032:GH_D03G1280,D03:43285135:LP08an,D03:43287933:GH_D03G1284,D03:43328438:GH_D03G1284,
GRN716	BN08nan	Yield	D05:58092798	yeild	26	10	1	D05:57626561:GH_D05G3750,GH_D05G3752,D05:57675042:GH_D05G3752,D05:57692609:GH_D05G3752,D05:57721460:GH_D05G3752,D05:57762452:GH_D05G3752,D05:57847408:GH_D05G3750,D05:57847640:GH_D05G3752,D05:57849759:GH_A07G1858,GH_D11G3662,MSTRG.44952,D05:58092798:BN08nan,D05:57879938:GH_A13G0352,GH_A13G2501,MSTRG.36951,D05:57882484:GH_A09G0143,D05:57884024:GH_A11G3331,D05:57884102:GH_A07G2643,D05:57885549:GH_A0…
GRN735	LP08ku	Yield	D06:7387592	yeild	1	2	1	D06:7010133:GH_D05G0704,MSTRG.50143,D06:7387592:LP08ku,D06:7396044:MSTRG.51885,
GRN738	SI08an,SI08nan	Yield	D06:19955900	yeild	2	2	2	D06:18932126:MSTRG.65881,D06:19606976:GH_D08G0371,MSTRG.11420,D06:19955874:GH_D06G1685,D06:19955900:SI08an,D06:19955901:SI08nan,
GRN753	BW09an	Yield	D06:63036330	yeild	1	0	1	D06:62415052:GH_D06G2116,D06:62495357:GH_D06G2116,D06:62565762:GH_D06G2116,D06:63036330:BW09an,
GRN94	LP09ku	Yield	D11:64902863	yeild	3	4	1	A02:100185717:MSTRG.62397,A02:100185941:GH_D13G0465,A02:100224109:MSTRG.56566,A02:100375955:GH_D09G1073,A02:100402953:MSTRG.17054,A02:100987527:LP09ku,A02:100987880:GH_D09G2502,A02:101082595:MSTRG.17999,
GRN96	BN09an,LP08nan,LP09nan,SI07ku,SI08ku,SI09ku	Yield	A02:104099332	yeild	8	4	6	A02:104001646:GH_A01G1181,A02:104023656:GH_A02G1719,A02:104024231:GH_A05G4008,A02:104099332:BN09an,A02:104099369:LP08nan,LP09nan,A02:104101601:SI07ku,SI08ku,SI09ku,A02:104348954:GH_A11G0452,GH_D07G0543,MSTRG.29700,A02:104350227:MSTRG.52652,A02:104441908:MSTRG.29197,A02:104628579:GH_A02G1745,A02:104712293:MSTRG.4688,A02:104662226:GH_A02G1745,A02:104741998:GH_A02G1745,A02:104742128:GH_A02G1748,GH_D…
GRN1003	LP09ku	Yield	D13:58255472	yield	10	5	1	D13:55922599:MSTRG.12945,D13:55997455:MSTRG.48959,D13:56182054:GH_D13G1873,D13:56215869:GH_D13G1873,D13:56220269:GH_D13G1875,D13:56269500:GH_A04G1775,D13:56342678:GH_A12G0622,D13:56799167:GH_A09G0802,D13:56800374:MSTRG.24154,D13:56169123:GH_D13G1873,D13:56205356:GH_D13G1873,D13:56337625:MSTRG.34005,D13:57328275:GH_D13G1951,GH_D13G1952,D13:57567269:GH_D13G1974,D13:57697392:GH_A09G0802,MSTRG.24154,…
GRN1004	LP09ku	Yield	D13:58288751	yield	4	2	1	D13:57861745:GH_D13G2002,D13:57878203:GH_D13G2002,D13:58175684:GH_D13G2024,D13:58249979:GH_A03G1304,D13:58255472:LP09ku,D13:58288751:MSTRG.48435,D13:58859215:MSTRG.15729,D13:58892107:GH_A06G1959,
GRN481	LP07an	Yield	A11:114673544	yield	6	2	1	A11:114673544:LP07an,A11:115184578:MSTRG.18769,A11:115492043:GH_D05G1199,MSTRG.50644,A11:115602423:GH_A12G1003,A11:115625891:GH_A12G1004,A11:115673812:GH_D13G1490,A11:115675879:GH_A13G0866,A11:115675888:GH_D06G1807,
GRN657	LP07an,LP08an	Yield	D03:43285135	yield	12	3	2	D03:42167489:GH_D06G2030,MSTRG.46111,D03:42175241:GH_A12G0109,D03:42204475:MSTRG.19605,D03:42282026:GH_A02G2045,D03:42802402:MSTRG.24315,D03:43282534:GH_A01G0424,GH_A13G2394,D03:43282573:GH_A02G0684,GH_A02G1633,D03:43283363:LP07an,D03:43284308:GH_A10G2036,D03:43284631:GH_A11G3474,GH_D03G1593,GH_D05G3342,D03:43285135:LP08an,D03:43287933:GH_D03G1284,
GRN808	LP09nan,BN07ku,LP07ku,LP08an,LP08ku,LP08nan	Yield	D08:2903486	yield	161	8	6	D08:1745434:GH_A05G0754,D08:1745782:GH_D08G0214,D08:1767040:GH_D08G0214,D08:1837845:GH_D04G1123,D08:1848372:GH_D08G0214,D08:1850192:GH_A05G0754,GH_D12G2435,GH_D13G1919,GH_D02G0425,GH_D08G2227,D08:1850342:GH_D08G1328,D08:1850484:GH_D11G1813,D08:1850550:GH_A04G1113,GH_A06G1929,GH_A08G2170,GH_A10G0290,GH_D06G0633,D08:2372721:GH_A08G1799,D08:2372726:GH_D13G0336,D08:2441271:GH_A13G2218,D08:2442149:GH_…
GRN813	LP09ku	Yield	D08:4849033	yield	3	1	1	D08:4849033:LP09ku,D08:5578267:GH_A07G0948,D08:5579142:GH_D05G1453,D08:5587477:MSTRG.63666,D08:5589701:GH_D09G1494,
GRN924	SI09ku	Yield	D11:17733412	yield	4	0	1	D11:16767805:GH_A11G1648,GH_D06G0894,D11:16834736:GH_D11G1679,D11:17499424:GH_A05G0023,D11:17733412:SI09ku,
GRN927	BW07nan	Yield	D11:23915785	yield	5	0	1	D11:23757201:GH_D11G2038,D11:23915785:BW07nan,D11:23946065:GH_D06G2279,D11:23995842:GH_D11G2038,D11:24023118:GH_A12G1236,GH_D07G1429,D11:24631177:GH_A02G1185,
GRN930	SI08ku,BW08ku	Yield	D11:30556655	yield	5	4	2	D11:29995493:MSTRG.2175,D11:30043091:GH_D05G2728,MSTRG.52227,D11:30056554:GH_A08G0576,GH_D05G0835,D11:30074212:MSTRG.3685,D11:30118315:SI08ku,D11:30344017:GH_D01G1050,D11:30344152:GH_A02G0288,D11:30556655:BW08ku,D11:30611379:MSTRG.52227,D11:30929854:MSTRG.51497,
GRN943	LP08nan,LP08an,LP07an,LP07ku,LP08ku	Yield	D11:64902863	yield	11	6	5	D11:62826726:GH_D05G0003,D11:63044832:MSTRG.71197,D11:63434480:GH_D11G3215,D11:63497052:GH_D11G3215,D11:63529132:MSTRG.71210,D11:63645710:GH_D11G3223,MSTRG.71232,D11:63651842:GH_D11G3215,GH_D07G0339,D11:63652060:GH_D11G3227,D11:63059338:MSTRG.71197,D11:63080321:MSTRG.71197,D11:63084541:GH_D11G3215,D11:63093600:MSTRG.71197,D11:63097509:GH_D11G3215,D11:63103702:MSTRG.71197,D11:63106502:GH_D11G3215,…
GRN965	BW08ku	Yield	D12:41808312	yield	13	10	1	D12:40677617:GH_A03G2282,D12:40679910:MSTRG.7580,D12:40894332:GH_A03G0366,D12:40896092:MSTRG.1833,D12:40926533:GH_A09G0635,D12:40927809:MSTRG.3685,D12:40928789:MSTRG.28394,D12:40929826:MSTRG.13598,D12:41055525:GH_D12G1356,D12:41135804:MSTRG.73287,D12:41160351:GH_D12G1337,D12:41297286:GH_A12G1386,D12:41672128:GH_D12G1337,GH_D12G1356,D12:41252427:GH_D06G0614,D12:41252582:GH_A12G1337,D12:41807322:MS…
GRN970	LP07ku	Yield	D12:51453107	yield	20	6	1	D12:49150603:GH_A05G4264,D12:49237108:GH_A11G3253,D12:49239183:GH_D12G1798,D12:49250103:GH_D12G1798,D12:49387646:GH_D12G1850,D12:49449960:GH_D12G1817,D12:49544382:GH_D12G1817,D12:50038362:MSTRG.73785,D12:50052937:GH_D12G1875,D12:50055391:GH_D12G1901,MSTRG.73864,D12:50055475:GH_D12G1850,MSTRG.73771,D12:50056006:GH_D12G1860,D12:50094455:GH_D12G1850,GH_D12G1860,GH_D12G1875,GH_D12G1901,MSTRG.73771,D1…
