## Supplementary material for "Integration of eQTL and Machine Learning Methods to Dissect Causal Genes with Pleiotropic effects in Genetic Regulation Networks of Seed Cotton Yield": Table S6

### Sheet: Sheet1
Table S6: Gene list within 38 functional GRN_s
GRN_ number	Gene ID	Phenotype
GRN_11	MSTRG.14274	Yield
GRN_11	GH_D09G1494	Yield
GRN_11	GH_A01G0985	Yield
GRN_11	GH_A01G2415	Yield
GRN_11	GH_A01G0902	Yield
GRN_11	GH_D01G0918	Yield
GRN_11	GH_D03G0857	Yield
GRN_94	MSTRG.62397	Yield
GRN_94	GH_D13G0465	Yield
GRN_94	MSTRG.56566	Yield
GRN_94	GH_D09G1073	Yield
GRN_94	MSTRG.17054	Yield
GRN_94	GH_D09G2502	Yield
GRN_94	MSTRG.17999	Yield
GRN_96	GH_A01G1181	Yield
GRN_96	GH_A02G1719	Yield
GRN_96	GH_A05G4008	Yield
GRN_96	GH_A11G0452	Yield
GRN_96	GH_D07G0543	Yield
GRN_96	MSTRG.29700	Yield
GRN_96	MSTRG.52652	Yield
GRN_96	MSTRG.29197	Yield
GRN_96	GH_A02G1745	Yield
GRN_96	MSTRG.4688	Yield
GRN_96	GH_A02G1748	Yield
GRN_96	GH_D02G2051	Yield
GRN_132	GH_A03G1583	Yield
GRN_132	GH_D12G2625	Yield
GRN_132	GH_D08G1770	Yield
GRN_132	MSTRG.75978	Yield
GRN_132	GH_A03G1599	Yield
GRN_132	GH_A13G0567	Yield
GRN_185	GH_D05G2751	Yield
GRN_185	GH_A09G1675	Yield
GRN_185	GH_D05G2925	Yield
GRN_185	GH_A02G1807	Yield
GRN_243	MSTRG.15530	Yield
GRN_243	MSTRG.15496	Yield
GRN_243	GH_A06G0975	Yield
GRN_243	GH_A06G0949	Yield
GRN_243	GH_D05G1453	Yield
GRN_243	GH_D02G1458	Yield
GRN_243	GH_A01G2300	Yield
GRN_243	GH_A01G0620	Yield
GRN_243	GH_A09G0820	Yield
GRN_243	GH_D05G2271	Yield
GRN_243	GH_A10G0998	Yield
GRN_243	GH_D04G0497	Yield
GRN_243	GH_A06G0991	Yield
GRN_243	MSTRG.422	Yield
GRN_243	GH_A02G0473	Yield
GRN_243	GH_A08G2146	Yield
GRN_243	GH_D12G0934	Yield
GRN_243	GH_D01G2367	Yield
GRN_243	GH_A08G2345	Yield
GRN_243	GH_A06G1016	Yield
GRN_248	GH_A08G0229	Quality
GRN_248	GH_D13G1103	Quality
GRN_248	MSTRG.16338	Quality
GRN_248	GH_A07G2643	Quality
GRN_248	GH_A03G0366	Quality
GRN_248	MSTRG.23372	Quality
GRN_262	GH_A06G1717	Quality
GRN_262	MSTRG.16332	Quality
GRN_262	GH_A06G1721	Quality
GRN_262	MSTRG.16331	Quality
GRN_262	MSTRG.16340	Quality
GRN_262	GH_A06G1739	Quality
GRN_262	GH_D05G2589	Quality
GRN_262	GH_A06G1696	Quality
GRN_262	GH_A06G1651	Quality
GRN_262	GH_A06G2187	Quality
GRN_262	GH_D13G0794	Quality
GRN_262	GH_A06G1701	Quality
GRN_262	GH_A13G1477	Quality
GRN_262	GH_D06G1529	Quality
GRN_264	GH_A06G1721	Quality
GRN_264	MSTRG.16332	Quality
GRN_264	MSTRG.16340	Quality
GRN_264	MSTRG.16331	Quality
GRN_264	GH_A13G1477	Quality
GRN_264	GH_A06G1795	Quality
GRN_264	MSTRG.45533	Quality
GRN_264	GH_A06G2052	Quality
GRN_264	GH_D06G1529	Quality
GRN_264	GH_A02G0112	Quality
GRN_264	MSTRG.70894	Quality
GRN_264	GH_D04G0045	Quality
GRN_268	MSTRG.16616	Yield
GRN_268	GH_A06G1933	Yield
GRN_302	GH_D13G0070	Yield
GRN_302	GH_D01G0389	Yield
GRN_302	GH_A05G2908	Yield
GRN_302	GH_D04G1643	Yield
GRN_302	GH_D12G2357	Yield
GRN_302	GH_D13G0954	Yield
GRN_302	GH_D05G1374	Yield
GRN_302	GH_A10G1038	Yield
GRN_302	GH_D04G1139	Yield
GRN_302	MSTRG.44505	Yield
GRN_302	GH_A08G0168	Yield
GRN_302	MSTRG.63436	Yield
GRN_302	GH_A05G2901	Yield
GRN_302	GH_D13G1931	Yield
GRN_302	GH_A07G0393	Yield
GRN_302	GH_D01G2174	Yield
GRN_302	GH_A05G1770	Yield
GRN_302	GH_A03G0096	Yield
GRN_302	GH_A07G2218	Yield
GRN_302	GH_A07G2189	Yield
GRN_302	GH_A07G2187	Yield
GRN_302	MSTRG.46938	Yield
GRN_302	GH_A08G2484	Yield
GRN_302	GH_D01G1460	Yield
GRN_302	GH_D11G0790	Yield
GRN_302	GH_D03G1480	Yield
GRN_302	GH_A06G0235	Yield
GRN_302	GH_A06G0392	Yield
GRN_302	GH_A06G2365	Yield
GRN_302	GH_A10G0212	Yield
GRN_302	GH_A11G0076	Yield
GRN_302	GH_A11G3412	Yield
GRN_302	GH_D10G2278	Yield
GRN_302	GH_D13G0391	Yield
GRN_302	GH_D02G1294	Yield
GRN_302	GH_D03G1908	Yield
GRN_302	GH_D04G0016	Yield
GRN_302	GH_D05G0127	Yield
GRN_302	MSTRG.16323	Yield
GRN_302	MSTRG.33783	Yield
GRN_302	MSTRG.66040	Yield
GRN_302	MSTRG.7293	Yield
GRN_302	GH_A04G1296	Yield
GRN_302	GH_A07G0008	Yield
GRN_302	GH_A07G0278	Yield
GRN_302	GH_A09G0827	Yield
GRN_302	GH_A09G1630	Yield
GRN_302	GH_A10G0368	Yield
GRN_302	GH_D04G0099	Yield
GRN_302	GH_D06G0092	Yield
GRN_302	GH_D06G1824	Yield
GRN_302	GH_D07G0650	Yield
GRN_302	MSTRG.44328	Yield
GRN_302	MSTRG.48945	Yield
GRN_302	MSTRG.64189	Yield
GRN_302	GH_A02G0055	Yield
GRN_302	GH_A09G1515	Yield
GRN_302	GH_D05G2213	Yield
GRN_302	MSTRG.15576	Yield
GRN_302	GH_A08G0531	Yield
GRN_302	GH_A13G0700	Yield
GRN_302	GH_A09G1771	Yield
GRN_302	GH_D11G0595	Yield
GRN_302	GH_D01G1383	Yield
GRN_302	GH_A01G2176	Yield
GRN_302	GH_A05G1801	Yield
GRN_302	GH_A05G1865	Yield
GRN_302	GH_A07G1972	Yield
GRN_302	GH_A09G1049	Yield
GRN_302	GH_A11G0773	Yield
GRN_302	GH_D02G1783	Yield
GRN_302	GH_D06G1484	Yield
GRN_302	MSTRG.36129	Yield
GRN_302	GH_A08G0932	Yield
GRN_302	GH_D10G0224	Yield
GRN_302	GH_D13G0128	Yield
GRN_302	GH_D05G1074	Yield
GRN_302	GH_D07G1130	Yield
GRN_302	GH_D09G1174	Yield
GRN_302	MSTRG.26596	Yield
GRN_302	GH_D13G0504	Yield
GRN_302	GH_D13G2602	Yield
GRN_302	GH_D08G2292	Yield
GRN_302	GH_A12G1566	Yield
GRN_302	GH_A09G0063	Yield
GRN_302	GH_A10G2114	Yield
GRN_302	GH_A11G2789	Yield
GRN_302	GH_A10G1753	Yield
GRN_302	GH_A08G1212	Yield
GRN_302	GH_D08G1160	Yield
GRN_302	GH_D13G0381	Yield
GRN_302	GH_D09G0683	Yield
GRN_302	GH_A06G1611	Yield
GRN_302	GH_A11G1966	Yield
GRN_302	GH_D07G1156	Yield
GRN_302	GH_A06G0938	Yield
GRN_302	GH_D11G0807	Yield
GRN_302	GH_A09G2077	Yield
GRN_302	GH_A03G1369	Yield
GRN_302	GH_A12G1725	Yield
GRN_302	MSTRG.19594	Yield
GRN_302	MSTRG.69083	Yield
GRN_302	MSTRG.28943	Yield
GRN_302	GH_A08G1571	Yield
GRN_302	GH_A10G2088	Yield
GRN_302	MSTRG.43769	Yield
GRN_302	GH_D01G1707	Yield
GRN_302	GH_A03G0594	Yield
GRN_302	GH_D12G2770	Yield
GRN_302	MSTRG.2898	Yield
GRN_302	MSTRG.43818	Yield
GRN_302	GH_A08G2840	Yield
GRN_302	GH_A11G1452	Yield
GRN_302	GH_D10G0324	Yield
GRN_302	GH_D07G1408	Yield
GRN_302	MSTRG.17725	Yield
GRN_302	MSTRG.22799	Yield
GRN_302	MSTRG.2577	Yield
GRN_302	MSTRG.63011	Yield
GRN_302	MSTRG.21283	Yield
GRN_302	MSTRG.73177	Yield
GRN_302	MSTRG.2297	Yield
GRN_302	MSTRG.69082	Yield
GRN_302	MSTRG.72654	Yield
GRN_302	MSTRG.73644	Yield
GRN_302	GH_D06G1294	Yield
GRN_302	GH_D02G2278	Yield
GRN_302	GH_A07G2463	Yield
GRN_302	GH_D01G1148	Yield
GRN_302	GH_D09G1015	Yield
GRN_302	GH_A03G0188	Yield
GRN_302	MSTRG.74588	Yield
GRN_302	GH_A02G0233	Yield
GRN_302	GH_D02G2368	Yield
GRN_302	GH_A05G0517	Yield
GRN_302	GH_D13G0012	Yield
GRN_302	GH_D05G3316	Yield
GRN_302	GH_D08G1566	Yield
GRN_302	MSTRG.15907	Yield
GRN_302	MSTRG.18613	Yield
GRN_302	MSTRG.71815	Yield
GRN_302	GH_D09G1552	Yield
GRN_302	MSTRG.41893	Yield
GRN_302	GH_A03G0668	Yield
GRN_302	GH_A05G4319	Yield
GRN_302	GH_A10G0106	Yield
GRN_302	GH_D11G0849	Yield
GRN_302	MSTRG.36104	Yield
GRN_302	GH_A01G0581	Yield
GRN_302	GH_A05G4101	Yield
GRN_302	GH_A09G2670	Yield
GRN_302	GH_D05G1885	Yield
GRN_302	GH_D05G3622	Yield
GRN_302	MSTRG.76987	Yield
GRN_302	GH_A11G3128	Yield
GRN_302	GH_A09G1586	Yield
GRN_302	GH_A11G1770	Yield
GRN_302	GH_D05G3696	Yield
GRN_302	MSTRG.70291	Yield
GRN_302	GH_A12G0819	Yield
GRN_302	GH_A02G1719	Yield
GRN_302	GH_D08G1071	Yield
GRN_302	GH_D08G2516	Yield
GRN_302	GH_A12G2632	Yield
GRN_302	GH_D12G1481	Yield
GRN_302	GH_D04G1762	Yield
GRN_302	MSTRG.7031	Yield
GRN_302	MSTRG.56891	Yield
GRN_302	GH_A12G2935	Yield
GRN_302	GH_D04G1597	Yield
GRN_302	GH_A08G1964	Yield
GRN_302	GH_A11G0628	Yield
GRN_302	GH_A07G0509	Yield
GRN_302	GH_A07G0590	Yield
GRN_302	GH_A10G1283	Yield
GRN_302	GH_A05G3162	Yield
GRN_302	GH_A09G1270	Yield
GRN_302	GH_A13G1514	Yield
GRN_302	GH_D12G0471	Yield
GRN_302	MSTRG.20137	Yield
GRN_302	MSTRG.38160	Yield
GRN_302	MSTRG.39578	Yield
GRN_302	GH_D11G0839	Yield
GRN_302	GH_D08G1590	Yield
GRN_302	GH_D07G1301	Yield
GRN_302	GH_A03G0206	Yield
GRN_302	GH_A03G2197	Yield
GRN_302	GH_A13G0868	Yield
GRN_302	GH_D02G2464	Yield
GRN_302	GH_D09G1630	Yield
GRN_302	GH_D05G0501	Yield
GRN_302	GH_A03G0356	Yield
GRN_302	GH_A11G3104	Yield
GRN_302	GH_A06G0150	Yield
GRN_302	GH_D03G1511	Yield
GRN_302	GH_A07G0975	Yield
GRN_302	GH_D05G2355	Yield
GRN_302	MSTRG.5638	Yield
GRN_302	GH_D12G0167	Yield
GRN_302	GH_D10G1245	Yield
GRN_302	GH_D11G3310	Yield
GRN_302	GH_A06G0949	Yield
GRN_302	GH_A04G1288	Yield
GRN_302	GH_D02G0068	Yield
GRN_302	GH_A06G0342	Yield
GRN_302	GH_A08G2481	Yield
GRN_302	GH_A12G1690	Yield
GRN_302	GH_D06G1995	Yield
GRN_302	GH_A12G2289	Yield
GRN_302	GH_D07G2153	Yield
GRN_302	GH_A03G0125	Yield
GRN_302	GH_A09G2090	Yield
GRN_302	GH_A02G0676	Yield
GRN_302	GH_A05G3940	Yield
GRN_302	GH_A09G1681	Yield
GRN_302	MSTRG.34966	Yield
GRN_302	MSTRG.42962	Yield
GRN_302	MSTRG.68901	Yield
GRN_302	MSTRG.6706	Yield
GRN_302	MSTRG.76033	Yield
GRN_302	GH_D11G2223	Yield
GRN_302	GH_A10G1043	Yield
GRN_302	GH_A01G2385	Yield
GRN_302	GH_A02G0437	Yield
GRN_302	GH_A05G1208	Yield
GRN_302	GH_A02G0032	Yield
GRN_302	GH_A12G0786	Yield
GRN_302	GH_A02G1976	Yield
GRN_302	GH_D02G1052	Yield
GRN_302	MSTRG.10709	Yield
GRN_338	GH_A08G2235	Yield
GRN_338	GH_A08G2242	Yield
GRN_338	GH_A11G2051	Yield
GRN_338	GH_A13G1181	Yield
GRN_338	GH_D12G2392	Yield
GRN_338	GH_A08G2254	Yield
GRN_338	GH_A08G2264	Yield
GRN_338	MSTRG.22559	Yield
GRN_338	GH_A05G3333	Yield
GRN_338	GH_A08G2257	Yield
GRN_338	GH_D06G0408	Yield
GRN_349	GH_A09G0196	Yield
GRN_349	GH_D02G2524	Yield
GRN_349	GH_D09G1850	Yield
GRN_429	GH_A10G2433	Yield
GRN_429	GH_A10G2435	Yield
GRN_429	GH_A10G2436	Yield
GRN_429	MSTRG.28983	Yield
GRN_429	GH_A10G2446	Yield
GRN_429	GH_A10G2498	Yield
GRN_429	GH_A10G2507	Yield
GRN_429	GH_A10G2546	Yield
GRN_429	GH_A10G2551	Yield
GRN_429	GH_A11G1522	Yield
GRN_429	GH_D09G1561	Yield
GRN_429	MSTRG.29086	Yield
GRN_429	GH_D13G0816	Yield
GRN_429	GH_D05G1770	Yield
GRN_429	GH_A10G2557	Yield
GRN_435	GH_A08G0148	Yield
GRN_435	MSTRG.15704	Yield
GRN_437	GH_A10G2538	Yield
GRN_437	MSTRG.18769	Yield
GRN_437	GH_A10G2588	Yield
GRN_451	GH_D04G1271	Quality
GRN_451	MSTRG.48518	Quality
GRN_451	GH_D03G1918	Quality
GRN_451	GH_A11G1646	Quality
GRN_451	GH_A09G2163	Quality
GRN_451	GH_A03G1509	Quality
GRN_451	MSTRG.6708	Quality
GRN_451	MSTRG.34641	Quality
GRN_451	MSTRG.53172	Quality
GRN_467	GH_A11G2542	Quality
GRN_467	GH_A11G2573	Quality
GRN_467	MSTRG.31996	Quality
GRN_467	GH_A12G2651	Quality
GRN_467	MSTRG.77074	Quality
GRN_467	GH_A11G2594	Quality
GRN_467	MSTRG.32034	Quality
GRN_467	GH_D01G1989	Quality
GRN_481	MSTRG.18769	Yield
GRN_481	GH_D05G1199	Yield
GRN_481	MSTRG.50644	Yield
GRN_481	GH_A12G1003	Yield
GRN_481	GH_A12G1004	Yield
GRN_481	GH_D13G1490	Yield
GRN_481	GH_A13G0866	Yield
GRN_481	GH_D06G1807	Yield
GRN_657	GH_D06G2030	Yield
GRN_657	MSTRG.46111	Yield
GRN_657	GH_A12G0109	Yield
GRN_657	MSTRG.19605	Yield
GRN_657	GH_A02G2045	Yield
GRN_657	MSTRG.24315	Yield
GRN_657	GH_A01G0424	Yield
GRN_657	GH_A13G2394	Yield
GRN_657	GH_A02G0684	Yield
GRN_657	GH_A02G1633	Yield
GRN_657	GH_A10G2036	Yield
GRN_657	GH_A11G3474	Yield
GRN_657	GH_D03G1593	Yield
GRN_657	GH_D05G3342	Yield
GRN_657	GH_D03G1284	Yield
GRN_658	GH_D03G1974	Yield
GRN_658	GH_A01G0424	Yield
GRN_658	GH_A13G2394	Yield
GRN_658	GH_A02G0684	Yield
GRN_658	GH_A02G1633	Yield
GRN_658	GH_A10G2036	Yield
GRN_658	GH_A13G0331	Yield
GRN_658	GH_D12G0320	Yield
GRN_658	GH_A11G3474	Yield
GRN_658	GH_D03G1593	Yield
GRN_658	GH_D05G3342	Yield
GRN_658	GH_D03G1280	Yield
GRN_658	GH_D03G1284	Yield
GRN_673	GH_D05G2251	Quality
GRN_716	GH_D05G3750	Yield
GRN_716	GH_D05G3752	Yield
GRN_716	GH_A07G1858	Yield
GRN_716	GH_D11G3662	Yield
GRN_716	MSTRG.44952	Yield
GRN_716	GH_A13G0352	Yield
GRN_716	GH_A13G2501	Yield
GRN_716	MSTRG.36951	Yield
GRN_716	GH_A09G0143	Yield
GRN_716	GH_A11G3331	Yield
GRN_716	GH_A07G2643	Yield
GRN_716	GH_A05G0215	Yield
GRN_716	GH_A02G0983	Yield
GRN_716	MSTRG.3812	Yield
GRN_716	MSTRG.57881	Yield
GRN_716	GH_A06G1888	Yield
GRN_716	GH_D10G0609	Yield
GRN_716	MSTRG.17590	Yield
GRN_716	MSTRG.33162	Yield
GRN_716	GH_A13G0438	Yield
GRN_716	MSTRG.17251	Yield
GRN_716	GH_A11G3100	Yield
GRN_716	MSTRG.65012	Yield
GRN_716	GH_D12G2128	Yield
GRN_716	GH_D05G3766	Yield
GRN_716	GH_D06G0430	Yield
GRN_716	GH_A09G0023	Yield
GRN_716	GH_A05G2901	Yield
GRN_716	GH_D05G0265	Yield
GRN_716	MSTRG.61905	Yield
GRN_716	GH_D05G3885	Yield
GRN_716	GH_A10G2667	Yield
GRN_716	GH_D09G1391	Yield
GRN_716	GH_D10G2787	Yield
GRN_716	GH_D11G3629	Yield
GRN_716	MSTRG.59451	Yield
GRN_735	GH_D05G0704	Yield
GRN_735	MSTRG.50143	Yield
GRN_735	MSTRG.51885	Yield
GRN_738	MSTRG.65881	Yield
GRN_738	GH_D08G0371	Yield
GRN_738	MSTRG.11420	Yield
GRN_738	GH_D06G1685	Yield
GRN_753	GH_D06G2116	Yield
GRN_756	MSTRG.56662	Quality
GRN_756	MSTRG.62384	Quality
GRN_756	MSTRG.10481	Quality
GRN_759	MSTRG.10481	Quality
GRN_759	GH_A02G0690	Quality
GRN_808	GH_A05G0754	Yield
GRN_808	GH_D08G0214	Yield
GRN_808	GH_D04G1123	Yield
GRN_808	GH_D12G2435	Yield
GRN_808	GH_D13G1919	Yield
GRN_808	GH_D02G0425	Yield
GRN_808	GH_D08G2227	Yield
GRN_808	GH_D08G1328	Yield
GRN_808	GH_D11G1813	Yield
GRN_808	GH_A04G1113	Yield
GRN_808	GH_A06G1929	Yield
GRN_808	GH_A08G2170	Yield
GRN_808	GH_A10G0290	Yield
GRN_808	GH_D06G0633	Yield
GRN_808	GH_A08G1799	Yield
GRN_808	GH_D13G0336	Yield
GRN_808	GH_A13G2218	Yield
GRN_808	GH_D09G1519	Yield
GRN_808	GH_D09G0254	Yield
GRN_808	GH_A04G1196	Yield
GRN_808	GH_D09G2161	Yield
GRN_808	GH_A04G0759	Yield
GRN_808	GH_A13G0443	Yield
GRN_808	GH_A09G0531	Yield
GRN_808	GH_D04G1535	Yield
GRN_808	GH_D09G0541	Yield
GRN_808	GH_A08G0504	Yield
GRN_808	GH_D03G1912	Yield
GRN_808	GH_A13G0675	Yield
GRN_808	GH_D02G1082	Yield
GRN_808	GH_D08G1775	Yield
GRN_808	GH_A06G1835	Yield
GRN_808	GH_D08G2187	Yield
GRN_808	GH_A09G1951	Yield
GRN_808	GH_D09G0726	Yield
GRN_808	GH_A13G2239	Yield
GRN_808	GH_A05G3449	Yield
GRN_808	GH_A10G2126	Yield
GRN_808	GH_D07G1847	Yield
GRN_808	GH_A07G0782	Yield
GRN_808	GH_D11G3711	Yield
GRN_808	GH_A01G0348	Yield
GRN_808	GH_A01G0862	Yield
GRN_808	GH_A01G1455	Yield
GRN_808	GH_A01G2250	Yield
GRN_808	GH_A02G1348	Yield
GRN_808	GH_A03G2348	Yield
GRN_808	GH_A04G0531	Yield
GRN_808	GH_A04G0864	Yield
GRN_808	GH_A04G1194	Yield
GRN_808	GH_A04G1709	Yield
GRN_808	GH_A05G0051	Yield
GRN_808	GH_A05G0783	Yield
GRN_808	GH_A05G1082	Yield
GRN_808	GH_A05G3980	Yield
GRN_808	GH_A05G4258	Yield
GRN_808	GH_A06G0003	Yield
GRN_808	GH_A06G2180	Yield
GRN_808	GH_A07G0009	Yield
GRN_808	GH_A07G1264	Yield
GRN_808	GH_A07G2575	Yield
GRN_808	GH_A08G0516	Yield
GRN_808	GH_A08G1564	Yield
GRN_808	GH_A08G2040	Yield
GRN_808	GH_A08G2287	Yield
GRN_808	GH_A08G2495	Yield
GRN_808	GH_A08G2773	Yield
GRN_808	GH_A09G0258	Yield
GRN_808	GH_A09G0443	Yield
GRN_808	GH_A09G0513	Yield
GRN_808	GH_A09G1124	Yield
GRN_808	GH_A09G1956	Yield
GRN_808	GH_A09G2130	Yield
GRN_808	GH_A09G2182	Yield
GRN_808	GH_A10G1544	Yield
GRN_808	GH_A10G1552	Yield
GRN_808	GH_A10G1567	Yield
GRN_808	GH_A10G1576	Yield
GRN_808	GH_A11G0035	Yield
GRN_808	GH_A11G0277	Yield
GRN_808	GH_A11G0281	Yield
GRN_808	GH_A11G0976	Yield
GRN_808	GH_A12G0315	Yield
GRN_808	GH_A12G1068	Yield
GRN_808	GH_A12G1185	Yield
GRN_808	GH_A12G1812	Yield
GRN_808	GH_A13G0340	Yield
GRN_808	GH_A13G1510	Yield
GRN_808	GH_A13G1989	Yield
GRN_808	GH_A13G2346	Yield
GRN_808	GH_D10G0024	Yield
GRN_808	GH_D10G1377	Yield
GRN_808	GH_D10G1502	Yield
GRN_808	GH_D11G0133	Yield
GRN_808	GH_D11G0368	Yield
GRN_808	GH_D11G0631	Yield
GRN_808	GH_D11G1430	Yield
GRN_808	GH_D12G0522	Yield
GRN_808	GH_D12G0931	Yield
GRN_808	GH_D12G1186	Yield
GRN_808	GH_D12G1677	Yield
GRN_808	GH_D12G1910	Yield
GRN_808	GH_D12G2085	Yield
GRN_808	GH_D12G2550	Yield
GRN_808	GH_D13G0516	Yield
GRN_808	GH_D13G0539	Yield
GRN_808	GH_D13G1455	Yield
GRN_808	GH_D13G1949	Yield
GRN_808	GH_D13G2224	Yield
GRN_808	GH_D13G2623	Yield
GRN_808	GH_D01G0083	Yield
GRN_808	GH_D01G0155	Yield
GRN_808	GH_D01G0844	Yield
GRN_808	GH_D01G1288	Yield
GRN_808	GH_D01G2164	Yield
GRN_808	GH_D01G2454	Yield
GRN_808	GH_D02G0681	Yield
GRN_808	GH_D02G0879	Yield
GRN_808	GH_D02G1487	Yield
GRN_808	GH_D02G2086	Yield
GRN_808	GH_D03G0928	Yield
GRN_808	GH_D03G1104	Yield
GRN_808	GH_D03G1659	Yield
GRN_808	GH_D04G0281	Yield
GRN_808	GH_D04G0773	Yield
GRN_808	GH_D04G0860	Yield
GRN_808	GH_D04G1151	Yield
GRN_808	GH_D04G1534	Yield
GRN_808	GH_D05G0434	Yield
GRN_808	GH_D05G1853	Yield
GRN_808	GH_D05G2765	Yield
GRN_808	GH_D06G0993	Yield
GRN_808	GH_D06G1361	Yield
GRN_808	GH_D06G1566	Yield
GRN_808	GH_D07G0016	Yield
GRN_808	GH_D07G0245	Yield
GRN_808	GH_D07G0537	Yield
GRN_808	GH_D07G1261	Yield
GRN_808	GH_D07G1310	Yield
GRN_808	GH_D07G1596	Yield
GRN_808	GH_D08G0231	Yield
GRN_808	GH_D08G0597	Yield
GRN_808	GH_D08G2293	Yield
GRN_808	GH_D09G0107	Yield
GRN_808	GH_D09G0409	Yield
GRN_808	GH_D09G0642	Yield
GRN_808	GH_D09G1867	Yield
GRN_808	GH_D09G2280	Yield
GRN_808	MSTRG.18509	Yield
GRN_808	MSTRG.33503	Yield
GRN_808	MSTRG.41142	Yield
GRN_808	MSTRG.54096	Yield
GRN_808	MSTRG.69542	Yield
GRN_808	GH_D12G0493	Yield
GRN_808	GH_D05G2160	Yield
GRN_808	GH_A11G0383	Yield
GRN_808	GH_A11G0930	Yield
GRN_808	GH_D04G0461	Yield
GRN_808	GH_D05G0351	Yield
GRN_808	GH_D05G2380	Yield
GRN_808	GH_D08G2727	Yield
GRN_808	MSTRG.27718	Yield
GRN_808	GH_A01G2109	Yield
GRN_808	GH_A05G3250	Yield
GRN_808	GH_D09G1572	Yield
GRN_808	GH_A13G1172	Yield
GRN_808	GH_D05G2751	Yield
GRN_808	MSTRG.59322	Yield
GRN_808	MSTRG.18616	Yield
GRN_813	GH_A07G0948	Yield
GRN_813	GH_D05G1453	Yield
GRN_813	MSTRG.63666	Yield
GRN_813	GH_D09G1494	Yield
GRN_924	GH_A11G1648	Yield
GRN_924	GH_D06G0894	Yield
GRN_924	GH_D11G1679	Yield
GRN_924	GH_A05G0023	Yield
GRN_927	GH_D11G2038	Yield
GRN_927	GH_D06G2279	Yield
GRN_927	GH_A12G1236	Yield
GRN_927	GH_D07G1429	Yield
GRN_927	GH_A02G1185	Yield
GRN_930	MSTRG.2175	Yield
GRN_930	GH_D05G2728	Yield
GRN_930	MSTRG.52227	Yield
GRN_930	GH_A08G0576	Yield
GRN_930	GH_D05G0835	Yield
GRN_930	MSTRG.3685	Yield
GRN_930	GH_D01G1050	Yield
GRN_930	GH_A02G0288	Yield
GRN_930	MSTRG.51497	Yield
GRN_943	GH_D05G0003	Yield
GRN_943	MSTRG.71197	Yield
GRN_943	GH_D11G3215	Yield
GRN_943	MSTRG.71210	Yield
GRN_943	GH_D11G3223	Yield
GRN_943	MSTRG.71232	Yield
GRN_943	GH_D07G0339	Yield
GRN_943	GH_D11G3227	Yield
GRN_943	GH_D11G3217	Yield
GRN_943	MSTRG.71229	Yield
GRN_943	GH_A06G1683	Yield
GRN_943	GH_A09G1832	Yield
GRN_943	MSTRG.54334	Yield
GRN_943	GH_D05G3680	Yield
GRN_943	MSTRG.29836	Yield
GRN_943	GH_D05G3823	Yield
GRN_943	GH_A11G0582	Yield
GRN_965	GH_A03G2282	Yield
GRN_965	MSTRG.7580	Yield
GRN_965	GH_A03G0366	Yield
GRN_965	MSTRG.1833	Yield
GRN_965	GH_A09G0635	Yield
GRN_965	MSTRG.3685	Yield
GRN_965	MSTRG.28394	Yield
GRN_965	MSTRG.13598	Yield
GRN_965	GH_D12G1356	Yield
GRN_965	MSTRG.73287	Yield
GRN_965	GH_D12G1337	Yield
GRN_965	GH_A12G1386	Yield
GRN_965	GH_D06G0614	Yield
GRN_965	GH_A12G1337	Yield
GRN_965	MSTRG.48518	Yield
GRN_965	MSTRG.73258	Yield
GRN_965	GH_A03G1509	Yield
GRN_965	GH_D10G1496	Yield
GRN_965	GH_D09G2158	Yield
GRN_965	MSTRG.64358	Yield
GRN_965	MSTRG.23942	Yield
GRN_965	GH_A11G0789	Yield
GRN_965	GH_A11G0582	Yield
GRN_970	GH_A05G4264	Yield
GRN_970	GH_A11G3253	Yield
GRN_970	GH_D12G1798	Yield
GRN_970	GH_D12G1850	Yield
GRN_970	GH_D12G1817	Yield
GRN_970	MSTRG.73785	Yield
GRN_970	GH_D12G1875	Yield
GRN_970	GH_D12G1901	Yield
GRN_970	MSTRG.73864	Yield
GRN_970	MSTRG.73771	Yield
GRN_970	GH_D12G1860	Yield
GRN_970	GH_A08G0579	Yield
GRN_970	GH_D11G2947	Yield
GRN_970	GH_D12G1864	Yield
GRN_970	MSTRG.73921	Yield
GRN_970	GH_A12G1872	Yield
GRN_970	MSTRG.15981	Yield
GRN_970	GH_D13G0980	Yield
GRN_970	MSTRG.39775	Yield
GRN_970	GH_A09G0635	Yield
GRN_970	GH_A06G0631	Yield
GRN_970	GH_D12G1920	Yield
GRN_970	GH_A02G2045	Yield
GRN_970	GH_D06G0094	Yield
GRN_970	GH_D02G1828	Yield
GRN_970	GH_A05G2123	Yield
GRN_1003	MSTRG.12945	Yield
GRN_1003	MSTRG.48959	Yield
GRN_1003	GH_D13G1873	Yield
GRN_1003	GH_D13G1875	Yield
GRN_1003	GH_A04G1775	Yield
GRN_1003	GH_A12G0622	Yield
GRN_1003	GH_A09G0802	Yield
GRN_1003	MSTRG.24154	Yield
GRN_1003	MSTRG.34005	Yield
GRN_1003	GH_D13G1951	Yield
GRN_1003	GH_D13G1952	Yield
GRN_1003	GH_D13G1974	Yield
GRN_1003	GH_D13G2024	Yield
GRN_1003	GH_A03G1304	Yield
GRN_1003	MSTRG.48435	Yield
GRN_1004	GH_D13G2002	Yield
GRN_1004	GH_D13G2024	Yield
GRN_1004	GH_A03G1304	Yield
GRN_1004	MSTRG.48435	Yield
GRN_1004	MSTRG.15729	Yield
GRN_1004	GH_A06G1959	Yield
