## Supplementary material for "Integration of eQTL and Machine Learning Methods to Dissect Causal Genes with Pleiotropic effects in Genetic Regulation Networks of Seed Cotton Yield": Table S7

### Sheet: Sheet1
Table S7: Summary of TWAS result
ID	Phenotype	P-value	Type
GH_A01G0248	BN07an	0.00049	Yield
GH_A06G1651	BN07an	0.000172	Yield
GH_A06G1696	BN07an	0.000822	Yield
MSTRG.19564	BN07an	3.6e-05	Yield
GH_A07G2189	BN07an	0.000738	Yield
GH_A08G0585	BN07an	5.72e-06	Yield
GH_D02G0288	BN07an	0.000918	Yield
GH_D02G0311	BN07an	9.78e-05	Yield
GH_D05G3750	BN07an	4.04e-05	Yield
GH_D05G3752	BN07an	0.00084	Yield
MSTRG.55736	BN07an	0.000915	Yield
GH_D06G1943	BN07an	0.000483	Yield
GH_D13G0457	BN07an	9.11e-05	Yield
GH_A10G2273	BN07ku	0.000919	Yield
MSTRG.16616	BN07ku	6.37e-05	Yield
GH_D11G3655	BN07ku	0.000256	Yield
GH_A10G2498	BN07nan	1.75e-05	Yield
GH_A11G1571	BN07nan	0.000879	Yield
GH_A11G1585	BN07nan	0.00046	Yield
MSTRG.32413	BN07nan	8.69e-05	Yield
GH_A02G0401	BN07nan	5.33e-05	Yield
GH_A06G1696	BN07nan	0.000583	Yield
GH_D02G1806	BN07nan	0.000742	Yield
GH_D03G1284	BN07nan	3.98e-05	Yield
GH_A10G2498	BN08an	0.0001	Yield
MSTRG.19564	BN08an	0.000256	Yield
GH_D01G0287	BN08an	0.000785	Yield
GH_D05G3750	BN08an	0.000579	Yield
GH_A01G0248	BN08ku	0.000122	Yield
MSTRG.5587	BN08ku	0.000377	Yield
GH_A06G1696	BN08ku	0.000457	Yield
GH_A06G1721	BN08ku	0.000117	Yield
MSTRG.19564	BN08ku	0.000527	Yield
GH_A08G0585	BN08ku	0.000156	Yield
GH_A09G1293	BN08ku	2.36e-06	Yield
GH_A09G1423	BN08ku	0.000186	Yield
GH_D02G0015	BN08ku	0.000407	Yield
GH_A06G1651	BN08nan	0.000283	Yield
GH_A06G1696	BN08nan	0.000457	Yield
GH_A06G1721	BN08nan	0.000111	Yield
MSTRG.19564	BN08nan	6.5e-07	Yield
MSTRG.19594	BN08nan	0.00043	Yield
GH_A08G0585	BN08nan	7.08e-05	Yield
GH_D01G0301	BN08nan	0.000404	Yield
GH_D05G3750	BN08nan	7.27e-05	Yield
GH_A02G1719	BN09an	0.000228	Yield
GH_A07G1417	BN09an	0.000587	Yield
GH_A08G0585	BN09an	0.000677	Yield
GH_D08G0048	BN09an	0.000683	Yield
GH_A10G2498	BN09nan	0.000657	Yield
GH_A06G1696	BN09nan	0.000302	Yield
MSTRG.19564	BN09nan	3.69e-06	Yield
GH_A09G1524	BN09nan	0.000422	Yield
GH_D01G0689	BN09nan	0.000203	Yield
GH_D03G1280	BN09nan	0.000754	Yield
GH_D03G1284	BN09nan	0.000177	Yield
GH_A07G2189	BW07an	0.000665	Yield
MSTRG.19564	BW07an	0.000454	Yield
GH_A02G0559	BW07ku	0.000387	Yield
GH_A07G2189	BW07ku	9.1e-06	Yield
MSTRG.19564	BW07ku	1.05e-07	Yield
MSTRG.19594	BW07ku	0.000112	Yield
GH_D05G3750	BW07ku	0.0001	Yield
GH_D11G2038	BW07nan	2.93e-06	Yield
GH_A07G2189	BW08ku	1.37e-05	Yield
MSTRG.19564	BW08ku	2.82e-06	Yield
MSTRG.19594	BW08ku	0.000148	Yield
GH_D05G2668	BW08ku	8.16e-05	Yield
GH_D05G3750	BW08ku	5.78e-06	Yield
GH_D05G3752	BW08ku	0.000399	Yield
GH_D12G0653	BW08nan	0.000911	Yield
GH_A02G0559	BW09an	0.000547	Yield
GH_A12G1155	BW09ku	0.000454	Yield
GH_A07G2189	BW09ku	1.8e-05	Yield
MSTRG.19564	BW09ku	1.47e-08	Yield
MSTRG.19594	BW09ku	2.01e-05	Yield
GH_D01G0287	BW09ku	0.000655	Yield
GH_D05G2668	BW09ku	0.000132	Yield
GH_D05G3750	BW09ku	9.62e-05	Yield
GH_D11G2038	BW09nan	2.52e-05	Yield
GH_D08G0947	FE07an	0.0003	Quality
GH_A13G2180	FE07ku	1.18e-05	Quality
GH_A05G2387	FE07nan	0.000161	Quality
GH_D07G1356	FE07nan	0.000879	Quality
GH_D13G0060	FE08an	0.000754	Quality
GH_D13G0063	FE08an	0.00059	Quality
GH_A13G2180	FE08ku	0.000108	Quality
GH_A12G1724	FE09an	0.000876	Quality
GH_D08G0947	FE09an	4.6e-05	Quality
GH_A11G1897	FE09ku	0.000402	Quality
GH_A11G1903	FE09ku	0.000192	Quality
GH_A12G1724	FE09ku	0.00088	Quality
GH_D13G0216	FE09ku	0.000123	Quality
GH_D05G3023	FE09ku	0.000766	Quality
GH_A13G2180	FE09nan	0.000748	Quality
GH_A06G0199	FL07an	0.000411	Quality
MSTRG.25445	FL07an	0.000879	Quality
MSTRG.31744	FL07ku	4.01e-05	Quality
MSTRG.31744	FL07nan	0.000534	Quality
MSTRG.17872	FL08an	0.000453	Quality
GH_A09G2590	FL08an	0.000492	Quality
GH_D07G0793	FL08nan	0.000658	Quality
MSTRG.31744	FL09ku	0.000259	Quality
MSTRG.17872	FL09ku	0.000154	Quality
GH_D05G3023	FL09ku	6.82e-05	Quality
GH_A05G0501	FM07an	0.000683	Quality
GH_A05G0501	FM07ku	1.8e-05	Quality
GH_A05G0501	FM08ku	0.000445	Quality
GH_A05G2387	FM08ku	0.000267	Quality
GH_A05G0501	FM08nan	0.000242	Quality
GH_D12G0162	FM09an	0.000813	Quality
GH_D13G2024	FM09an	8.34e-05	Quality
GH_A05G2264	FM09ku3	0.000762	Quality
GH_D01G0283	FM09ku3	0.000585	Quality
GH_D01G0289	FM09ku3	0.000667	Quality
GH_D01G0291	FM09ku3	0.000227	Quality
GH_D01G0294	FM09ku3	0.000476	Quality
MSTRG.31744	FS07an	0.000679	Quality
GH_A09G1932	FS07an	2.65e-05	Quality
GH_D13G0457	FS07an	0.000417	Quality
GH_A11G2856	FS07ku	0.000813	Quality
GH_A13G2180	FS07ku	0.000311	Quality
GH_A12G1930	FS07nan	0.000918	Quality
GH_A12G1937	FS07nan	0.000918	Quality
GH_A09G1932	FS07nan	0.000147	Quality
GH_D06G2431	FS07nan	0.000574	Quality
GH_D13G0457	FS08an	0.000321	Quality
GH_D08G0947	FS08an	0.000878	Quality
GH_A11G2856	FS08ku	0.000734	Quality
MSTRG.31744	FS09an	0.000768	Quality
GH_D08G0947	FS09an	0.000241	Quality
GH_D05G3023	FS09ku	0.000127	Quality
MSTRG.31744	FU07an	2.28e-05	Quality
GH_A13G2180	FU07ku	0.000403	Quality
GH_A09G1932	FU07ku	0.00032	Quality
GH_D12G1591	FU07ku	0.000917	Quality
GH_A13G2180	FU07nan	0.00036	Quality
GH_D13G2024	FU07nan	0.000228	Quality
GH_D13G0060	FU08an	0.000758	Quality
GH_D13G2024	FU08an	0.000868	Quality
MSTRG.31744	FU08ku	0.000156	Quality
GH_D12G1591	FU08nan	0.000731	Quality
GH_A06G1651	LP07an	1.39e-06	Yield
GH_A06G1696	LP07an	1.79e-07	Yield
MSTRG.16340	LP07an	0.000569	Yield
MSTRG.19564	LP07an	0.00024	Yield
GH_A09G1524	LP07an	0.000728	Yield
GH_D12G1591	LP07an	8.49e-05	Yield
GH_D01G0689	LP07an	3.77e-06	Yield
GH_D02G0288	LP07an	0.000835	Yield
GH_D03G1280	LP07an	3.11e-05	Yield
GH_D03G1284	LP07an	2.38e-05	Yield
GH_D08G0048	LP07an	0.000114	Yield
GH_A11G1890	LP07ku	0.000232	Yield
GH_A06G1651	LP07ku	0.000292	Yield
GH_A06G1696	LP07ku	0.000258	Yield
GH_A09G1524	LP07ku	0.000863	Yield
GH_D12G1591	LP07ku	0.000326	Yield
GH_D01G0689	LP07ku	0.00044	Yield
GH_D02G0288	LP07ku	0.000269	Yield
GH_D03G1280	LP07ku	4.97e-05	Yield
GH_A06G1651	LP07nan	1.41e-05	Yield
GH_A06G1696	LP07nan	1.09e-06	Yield
MSTRG.16340	LP07nan	0.000675	Yield
MSTRG.19564	LP07nan	0.000143	Yield
GH_A09G1524	LP07nan	0.000469	Yield
GH_D01G0689	LP07nan	4.95e-05	Yield
GH_D03G1280	LP07nan	0.000458	Yield
GH_A06G1651	LP08an	1.65e-06	Yield
GH_A06G1696	LP08an	7.42e-06	Yield
GH_A06G1721	LP08an	0.000738	Yield
MSTRG.19564	LP08an	6.91e-05	Yield
GH_A09G1524	LP08an	0.000867	Yield
GH_D12G1591	LP08an	0.000177	Yield
GH_D01G0689	LP08an	2.2e-05	Yield
GH_D03G1280	LP08an	0.000185	Yield
GH_D03G1284	LP08an	0.000105	Yield
GH_D08G0048	LP08an	7.43e-05	Yield
GH_A11G1890	LP08ku	0.000733	Yield
GH_A06G1651	LP08ku	0.000463	Yield
GH_A09G1524	LP08ku	0.00028	Yield
GH_D12G1591	LP08ku	5.62e-05	Yield
GH_D03G1280	LP08ku	9.47e-06	Yield
GH_D03G1284	LP08ku	0.000233	Yield
GH_A06G1651	LP08nan	6.91e-05	Yield
GH_A06G1696	LP08nan	3.27e-05	Yield
MSTRG.19564	LP08nan	1.23e-06	Yield
GH_A09G1524	LP08nan	0.000238	Yield
GH_D12G1591	LP08nan	0.000159	Yield
GH_D13G1565	LP08nan	0.00021	Yield
GH_D01G0689	LP08nan	0.000909	Yield
GH_D03G0192	LP08nan	0.000265	Yield
GH_D03G0194	LP08nan	0.000319	Yield
GH_D03G1280	LP08nan	1.23e-05	Yield
GH_D03G1284	LP08nan	0.000676	Yield
MSTRG.48954	LP08nan	0.000478	Yield
GH_D08G0048	LP08nan	0.000345	Yield
GH_A05G0051	LP09an	0.000392	Yield
GH_A06G1651	LP09an	3.71e-05	Yield
GH_A06G1696	LP09an	2.74e-06	Yield
MSTRG.19564	LP09an	0.00067	Yield
GH_A09G1423	LP09an	0.000462	Yield
GH_A09G1524	LP09an	6.57e-05	Yield
GH_D12G1591	LP09an	0.000533	Yield
GH_D13G1565	LP09an	0.000302	Yield
GH_D01G0689	LP09an	2.66e-05	Yield
GH_D03G1280	LP09an	0.000165	Yield
GH_D03G1284	LP09an	0.000188	Yield
GH_D07G1966	LP09an	0.000334	Yield
GH_A02G0153	LP09ku	0.000498	Yield
GH_A05G1520	LP09ku	0.000554	Yield
GH_A06G0482	LP09ku	0.00011	Yield
GH_A08G1407	LP09ku	0.000817	Yield
GH_D12G1588	LP09ku	0.000867	Yield
GH_D12G1591	LP09ku	1.44e-07	Yield
GH_D12G1621	LP09ku	0.000376	Yield
GH_D01G2047	LP09ku	0.00012	Yield
GH_D03G1280	LP09ku	3.23e-05	Yield
GH_D03G1284	LP09ku	5.37e-06	Yield
GH_A06G1651	LP09nan	8.14e-05	Yield
GH_A06G1696	LP09nan	1.38e-05	Yield
MSTRG.19564	LP09nan	5.41e-06	Yield
GH_A08G0585	LP09nan	0.000561	Yield
GH_A09G1524	LP09nan	0.000412	Yield
GH_D12G1591	LP09nan	2.49e-05	Yield
GH_D13G1565	LP09nan	0.000244	Yield
GH_D13G1599	LP09nan	0.000703	Yield
GH_D01G0689	LP09nan	4.93e-05	Yield
GH_D03G0192	LP09nan	0.000784	Yield
GH_D03G0194	LP09nan	0.000816	Yield
GH_D03G1280	LP09nan	5.93e-05	Yield
GH_D03G1284	LP09nan	0.000382	Yield
GH_A12G1155	SI07an	0.000422	Yield
GH_A12G1792	SI07an	0.00029	Yield
GH_A02G1719	SI07an	0.000767	Yield
GH_A02G1767	SI07an	0.000883	Yield
GH_A06G1721	SI07an	0.000915	Yield
GH_A07G2189	SI07an	1.16e-07	Yield
MSTRG.19564	SI07an	7.54e-11	Yield
MSTRG.19594	SI07an	8.35e-07	Yield
GH_D01G0287	SI07an	0.000391	Yield
GH_D03G1284	SI07an	0.000227	Yield
GH_A02G1719	SI07ku	0.000228	Yield
GH_A07G2189	SI07ku	4.62e-08	Yield
MSTRG.19564	SI07ku	3.27e-11	Yield
MSTRG.19594	SI07ku	1.12e-06	Yield
GH_A08G0585	SI07ku	0.000114	Yield
GH_A09G1423	SI07ku	0.000431	Yield
GH_A06G1696	SI07nan	0.000334	Yield
GH_A07G2189	SI07nan	3.54e-07	Yield
MSTRG.19564	SI07nan	2.24e-11	Yield
MSTRG.19594	SI07nan	1.38e-06	Yield
GH_A08G0585	SI07nan	1.56e-05	Yield
GH_D11G2272	SI07nan	4.95e-06	Yield
GH_D03G1284	SI07nan	0.000705	Yield
GH_A06G1721	SI08an	0.000144	Yield
GH_A07G2189	SI08an	6.28e-07	Yield
MSTRG.19564	SI08an	6.24e-10	Yield
MSTRG.19594	SI08an	2.51e-06	Yield
GH_A09G1423	SI08an	0.000236	Yield
GH_D11G2272	SI08an	6.01e-06	Yield
GH_A06G1696	SI08ku	0.000907	Yield
GH_A06G1721	SI08ku	0.000859	Yield
GH_A07G2189	SI08ku	3.19e-07	Yield
MSTRG.19564	SI08ku	1.27e-09	Yield
MSTRG.19594	SI08ku	4.14e-06	Yield
GH_D11G2272	SI08ku	7.27e-06	Yield
MSTRG.472	SI08nan	0.000845	Yield
MSTRG.477	SI08nan	7.47e-05	Yield
GH_A07G2189	SI08nan	9.77e-08	Yield
MSTRG.19564	SI08nan	2.04e-10	Yield
MSTRG.19594	SI08nan	1.24e-05	Yield
GH_A08G0585	SI08nan	3.53e-05	Yield
GH_D11G2272	SI08nan	2.51e-05	Yield
GH_A12G1155	SI09an	0.000791	Yield
GH_A12G1792	SI09an	0.000596	Yield
MSTRG.477	SI09an	0.000359	Yield
GH_A07G2189	SI09an	0.000133	Yield
MSTRG.19564	SI09an	6.84e-07	Yield
MSTRG.19594	SI09an	0.000388	Yield
GH_A09G1423	SI09an	3.11e-05	Yield
GH_D13G0029	SI09an	0.000659	Yield
GH_D08G0048	SI09an	0.000882	Yield
GH_A12G1155	SI09ku	0.000301	Yield
GH_A02G1719	SI09ku	0.000109	Yield
GH_A07G2189	SI09ku	3.82e-08	Yield
MSTRG.19564	SI09ku	8.16e-11	Yield
MSTRG.19594	SI09ku	2.49e-07	Yield
MSTRG.22319	SI09ku	0.000553	Yield
GH_D03G1284	SI09ku	0.000166	Yield
MSTRG.477	SI09nan	0.000697	Yield
GH_A06G1696	SI09nan	0.000585	Yield
GH_A07G2189	SI09nan	1.71e-08	Yield
MSTRG.19564	SI09nan	1.76e-12	Yield
MSTRG.19594	SI09nan	8.49e-07	Yield
GH_A08G0585	SI09nan	7.13e-07	Yield
GH_D11G2272	SI09nan	2.57e-06	Yield
GH_D03G1284	SI09nan	0.00069	Yield
