## Supplementary material for "Integration of eQTL and Machine Learning Methods to Dissect Causal Genes with Pleiotropic effects in Genetic Regulation Networks of Seed Cotton Yield": Table S10

### Sheet: Sheet2
Table S10: Top ranked genes associated with SI
ID	SI	Group	Rank	Annotation
GH_A07G2817	4547	GRN_302	1	AT4G14540
GH_D03G1284	2156	GRN_657	2	AT3G62870
MSTRG.19594	1976	GRN_302	3
GH_A07G2189	1496	GRN_302	4	AT4G12730
GH_A10G2546	1285	GRN_429	5	AT4G12010
MSTRG.56891	1260	GRN_302	6
GH_A13G2239	1108	GRN_808	7	AT2G19790
GH_D13G1490	933	GRN_481	8	AT1G70330
GH_A06G0150	888	GRN_302	9	AT2G26510
MSTRG.61905	874	GRN_716	10
GH_A04G1288	848	GRN_302	11	AT5G37600
GH_D09G1073	770	GRN_94	12	AT5G03280
GH_D01G1383	706	GRN_302	13	AT5G65550
GH_A05G4008	690	GRN_96	14	AT1G30540
GH_A02G1745	682	GRN_96	15	AT5G47360
GH_A05G4101	681	GRN_302	16	AT2G02360
MSTRG.4688	646	GRN_96	17
GH_D08G0214	638	GRN_808	18	AT3G13040
GH_D12G1850	623	GRN_970	19	AT2G28290
MSTRG.29197	589	GRN_96	20
GH_A02G1748	573	GRN_96	21	AT5G65760
GH_D05G2271	568	GRN_243	22	AT1G78280
GH_D07G1429	543	GRN_927	23	AT4G01650
GH_D13G0465	490	GRN_94	24	AT1G03940
GH_D11G0595	486	GRN_302	25	AT5G64816
GH_A12G1872	462	GRN_970	26	AT1G25480
GH_A07G1858	452	GRN_716	27	AT2G04900
GH_D12G1817	440	GRN_970	28	AT1G29150
GH_A01G0581	439	GRN_302	29	AT5G53950
GH_A02G0032	435	GRN_302	30	AT5G01910
GH_A08G1964	422	GRN_302	31	AT5G47570
GH_D09G0726	413	GRN_808	32	AT4G13430
MSTRG.29086	411	GRN_429	33
GH_D06G0094	405	GRN_970	34	AT1G47740
GH_A07G0393	402	GRN_302	35	AT4G34110
GH_A12G1236	393	GRN_927	36	AT1G01540
GH_A04G0759	386	GRN_808	37	AT2G36310
MSTRG.48959	367	GRN_1003	38
GH_A08G0531	366	GRN_302	39	AT3G25110
GH_D06G1807	365	GRN_481	40	AT1G70330
MSTRG.22559	359	GRN_338	41
GH_D10G2278	355	GRN_302	42	AT3G57810
MSTRG.15496	354	GRN_243	43
MSTRG.44952	351	GRN_716	44
MSTRG.65012	344	GRN_716	45
GH_A10G2114	332	GRN_302	46	AT4G31500
GH_A05G0517	325	GRN_302	47	AT2G07690
GH_A03G0366	312	GRN_248	48	AT4G38220
GH_A13G0866	311	GRN_481	49	AT1G70330
GH_A13G0331	307	GRN_658	50	AT4G34530
GH_D03G1974	298	GRN_658	51	AT3G48730
GH_A08G0504	298	GRN_808	52	AT3G63340
MSTRG.422	293	GRN_243	53
GH_D06G1824	293	GRN_302	54	AT5G47560
GH_D07G0650	291	GRN_302	55	AT2G03890
GH_A09G0196	278	GRN_349	56	AT2G37690
GH_D02G1082	277	GRN_808	57	AT5G23860
GH_D07G0543	274	GRN_96	58	AT3G48800
GH_D12G1356	269	GRN_965	59	AT3G58810
GH_D13G1103	264	GRN_248	60	AT3G24255
GH_A09G1832	264	GRN_943	61	AT5G01600
GH_A08G0576	261	GRN_930	62	AT5G53070
GH_A11G0452	261	GRN_96	63	AT4G10770
GH_D13G0012	260	GRN_302	64	AT3G45940
GH_A10G2088	259	GRN_302	65	AT1G21100
GH_D05G2160	257	GRN_808	66	AT2G22840
GH_D08G1775	254	GRN_808	67	AT1G31780
GH_D11G3215	254	GRN_943	68	AT4G27190
MSTRG.36951	251	GRN_716	69
GH_A09G1681	249	GRN_302	70	AT2G37130
GH_D06G0894	249	GRN_924	71	AT2G30860
GH_D05G2925	248	GRN_185	72	AT5G53070
GH_D07G1310	247	GRN_808	73	AT4G27760
MSTRG.2297	237	GRN_302	74
MSTRG.42962	235	GRN_302	75
MSTRG.6706	235	GRN_302	76
GH_D05G0003	235	GRN_943	77	AT2G07360
GH_D01G1050	234	GRN_930	78	AT2G42490
GH_A08G2242	224	GRN_338	79	AT2G27090
MSTRG.2898	223	GRN_302	80
GH_D05G3750	219	GRN_716	81	AT1G53040
GH_A06G2365	218	GRN_302	82	AT5G23070
GH_A05G0215	212	GRN_716	83	AT2G26890
GH_D12G1860	212	GRN_970	84	AT3G01280
GH_D05G3752	211	GRN_716	85	AT3G15352
MSTRG.48518	210	GRN_451	86
GH_A12G1386	207	GRN_965	87	AT3G12410
GH_D11G2038	203	GRN_927	88	AT3G19150
GH_A06G0991	202	GRN_243	89	AT5G25880
MSTRG.28983	202	GRN_429	90
GH_A08G2264	200	GRN_338	91	AT2G28320
GH_A03G2282	199	GRN_965	92	AT4G38630
GH_A01G0620	198	GRN_243	93	AT4G12010
GH_A06G1016	186	GRN_243	94	AT1G67280
GH_D12G2357	183	GRN_302	95	AT4G17010
GH_A08G0932	180	GRN_302	96	AT5G57510
GH_A12G0109	179	GRN_657	97	AT4G35420
GH_A09G1586	176	GRN_302	98	AT5G06240
GH_A03G1583	175	GRN_132	99	AT1G60770
GH_D03G1908	175	GRN_302	100	-
GH_A05G3333	170	GRN_338	101	AT5G59080
GH_A08G2040	170	GRN_808	102	AT1G12570
GH_D07G0339	169	GRN_943	103	AT2G25460
GH_D02G2086	167	GRN_808	104	AT5G08415
GH_D11G3662	164	GRN_716	105	AT3G52560
GH_A03G0668	159	GRN_302	106	AT5G50680
GH_D13G0381	159	GRN_302	107	AT3G48690
MSTRG.54096	159	GRN_808	108
GH_A08G2146	155	GRN_243	109	AT4G02590
MSTRG.59322	155	GRN_808	110
GH_D06G0633	151	GRN_808	111	AT3G24503
GH_D02G0068	148	GRN_302	112	AT2G43820
MSTRG.15729	145	GRN_1004	113
GH_A06G0975	141	GRN_243	114	AT2G25950
GH_A03G2348	140	GRN_808	115	AT5G62030
MSTRG.17999	140	GRN_94	116
GH_A13G2501	137	GRN_716	117	AT5G22220
GH_D04G0099	136	GRN_302	118	AT1G72670
MSTRG.21283	136	GRN_302	119
GH_D10G1496	136	GRN_965	120	AT3G23900
GH_D13G1974	134	GRN_1003	121	-
GH_D01G1460	134	GRN_302	122	AT2G42040
GH_D06G1484	131	GRN_302	123	-
GH_D03G1280	130	GRN_658	124	AT5G50860
GH_D05G3823	130	GRN_943	125	AT1G10000
GH_A08G0516	127	GRN_808	126	AT1G04090
GH_A01G2176	126	GRN_302	127	AT4G28360
MSTRG.28394	125	GRN_965	128
GH_D09G1015	124	GRN_302	129	AT3G57990
GH_A12G0786	122	GRN_302	130	AT5G67385
GH_A12G0819	122	GRN_302	131	AT4G39870
GH_A10G1753	121	GRN_302	132	AT3G27320
GH_A11G3104	121	GRN_302	133	AT3G13120
GH_A10G2433	121	GRN_429	134	AT3G55460
GH_A10G2436	120	GRN_429	135	-
GH_A10G2507	119	GRN_429	136	AT1G22360
GH_D02G1783	118	GRN_302	137	AT1G23790
MSTRG.15576	118	GRN_302	138
GH_A07G2643	115	GRN_248	139	AT5G49410
GH_A11G1452	114	GRN_302	140	AT4G04940
GH_D03G1659	112	GRN_808	141	AT5G56350
GH_A02G0288	112	GRN_930	142	AT5G48760
GH_A02G1976	110	GRN_302	143	AT1G75800
GH_D06G0408	110	GRN_338	144	AT3G56850
GH_A08G2235	109	GRN_338	145	AT3G07220
GH_D06G0614	108	GRN_965	146	AT2G26900
GH_A06G0392	107	GRN_302	147	AT5G65160
GH_D11G0790	106	GRN_302	148	AT5G19440
GH_A01G0985	105	GRN_11	149	AT5G42370
GH_A13G1181	102	GRN_338	150	AT1G08860
GH_A13G1172	102	GRN_808	151	AT5G19780
GH_A05G0051	101	GRN_808	152	AT3G21240
GH_A07G1972	100	GRN_302	153	AT3G30390
GH_D08G1071	99	GRN_302	154	AT5G51840
GH_A13G0443	98	GRN_808	155	AT3G19550
GH_D12G1864	98	GRN_970	156	AT1G69850
GH_D03G1480	95	GRN_302	157	AT5G59790
GH_D11G1679	95	GRN_924	158	AT1G06590
MSTRG.56566	95	GRN_94	159
GH_A09G1515	94	GRN_302	160	AT3G52480
GH_D13G0539	94	GRN_808	161	AT1G78300
GH_A01G0424	92	GRN_657	162	AT1G78580
MSTRG.24154	91	GRN_1003	163
GH_D11G1813	91	GRN_808	164	AT1G65920
GH_A09G0063	90	GRN_302	165	AT3G14880
GH_A12G1068	90	GRN_808	166	AT4G39690
GH_D13G1919	90	GRN_808	167	AT1G08630
MSTRG.43818	88	GRN_302	168
GH_A11G3100	87	GRN_716	169	AT3G06720
GH_D08G1770	86	GRN_132	170	-
GH_A10G2588	85	GRN_437	171	AT5G05760
GH_D12G1875	85	GRN_970	172	AT1G25480
GH_D09G0683	84	GRN_302	173	AT4G14930
MSTRG.50143	84	GRN_735	174
GH_A02G1185	83	GRN_927	175	AT5G17440
GH_D05G2751	82	GRN_185	176	AT1G71697
GH_A02G1633	82	GRN_657	177	AT5G09830
GH_D11G3223	82	GRN_943	178	-
GH_A08G0579	82	GRN_970	179	AT5G15710
GH_D05G3696	81	GRN_302	180	AT1G62930
GH_A09G0143	81	GRN_716	181	AT5G39670
GH_D05G1374	79	GRN_302	182	AT4G29090
MSTRG.36104	79	GRN_302	183
GH_A13G2218	79	GRN_808	184	AT5G20490
GH_A01G2385	78	GRN_302	185	AT5G02030
GH_A02G2045	76	GRN_657	186	AT4G35550
GH_A11G0789	76	GRN_965	187	AT3G60390
MSTRG.29700	75	GRN_96	188
GH_A08G1799	74	GRN_808	189	AT1G32260
GH_A03G0594	73	GRN_302	190	AT2G29530
GH_A12G1690	73	GRN_302	191	-
GH_D04G1762	73	GRN_302	192	AT1G10200
GH_A05G1865	71	GRN_302	193	AT1G75710
GH_A09G2077	71	GRN_302	194	-
GH_D11G3217	71	GRN_943	195	AT3G15420
GH_D02G0425	70	GRN_808	196	AT3G23240
GH_D09G1494	69	GRN_11	197	AT2G36200
GH_A03G0206	68	GRN_302	198	AT1G12550
GH_A04G1296	68	GRN_302	199	AT5G08280
GH_A05G3162	68	GRN_302	200	AT4G17720
GH_D01G0389	68	GRN_302	201	AT1G53580
GH_D12G1798	68	GRN_970	202	AT1G13750
GH_A05G2908	67	GRN_302	203	AT4G40070
GH_D10G2787	67	GRN_716	204	AT5G46680
GH_A12G0315	67	GRN_808	205	AT2G17980
GH_D08G2292	66	GRN_302	206	AT1G07150
MSTRG.26596	66	GRN_302	207
GH_A10G1567	66	GRN_808	208	AT5G49910
GH_D01G1148	65	GRN_302	209	AT5G39590
GH_A10G2557	65	GRN_429	210	AT3G25810
MSTRG.12945	64	GRN_1003	211
MSTRG.18769	64	GRN_437	212
MSTRG.11420	64	GRN_738	213
GH_D08G2187	64	GRN_808	214	AT3G23240
GH_A08G2484	63	GRN_302	215	AT5G17770
GH_D08G1160	63	GRN_302	216	AT4G25550
GH_D13G1931	63	GRN_302	217	AT2G14045
GH_A06G1929	63	GRN_808	218	AT3G55240
GH_D04G1123	63	GRN_808	219	AT3G59310
GH_D12G1337	63	GRN_965	220	AT4G00850
GH_D05G3622	62	GRN_302	221	AT1G16890
GH_D13G2602	62	GRN_302	222	AT2G30020
GH_D01G1707	61	GRN_302	223	AT2G01590
GH_D13G0504	61	GRN_302	224	AT4G33625
GH_D11G3711	61	GRN_808	225	AT2G36660
GH_D13G0128	60	GRN_302	226	AT1G32450
GH_A11G0383	60	GRN_808	227	AT1G13440
MSTRG.62397	60	GRN_94	228
MSTRG.52652	60	GRN_96	229
GH_A06G0631	60	GRN_970	230	AT1G52720
MSTRG.2577	59	GRN_302	231
MSTRG.50644	59	GRN_481	232
GH_A05G1082	59	GRN_808	233	AT5G58590
GH_A02G1719	59	GRN_96	234	AT2G22660
GH_A08G2840	58	GRN_302	235	AT1G27600
GH_D06G2030	58	GRN_657	236	AT3G49601
GH_D04G0281	58	GRN_808	237	AT5G09810
MSTRG.23942	58	GRN_965	238
GH_A10G2551	57	GRN_429	239	AT5G17680
MSTRG.51885	57	GRN_735	240
GH_A09G1951	57	GRN_808	241	AT2G36620
GH_A02G0473	55	GRN_243	242	AT4G15545
MSTRG.17725	55	GRN_302	243
GH_D02G0681	55	GRN_808	244	AT5G09360
GH_D09G2161	55	GRN_808	245	AT4G13940
GH_D13G1873	54	GRN_1003	246	AT1G08830
GH_A10G2446	54	GRN_429	247	AT3G55530
GH_D13G0391	53	GRN_302	248	AT3G19220
GH_D02G2524	53	GRN_349	249	AT1G68140
GH_A11G0976	53	GRN_808	250	AT2G46270
GH_D13G1949	53	GRN_808	251	AT2G44065
GH_A12G1725	52	GRN_302	252	AT1G68130
GH_D07G1130	52	GRN_302	253	AT2G28200
GH_D13G0070	52	GRN_302	254	AT2G40600
MSTRG.48945	52	GRN_302	255
MSTRG.66040	52	GRN_302	256
GH_D08G2727	52	GRN_808	257	AT5G55190
GH_A07G0975	51	GRN_302	258	AT3G07650
GH_A09G0827	51	GRN_302	259	AT3G58650
GH_D09G1552	51	GRN_302	260	-
GH_D11G3629	51	GRN_716	261	AT5G08380
MSTRG.33503	51	GRN_808	262
GH_A08G1212	50	GRN_302	263	AT4G25550
GH_D03G1593	50	GRN_657	264	AT1G07110
GH_A01G0902	49	GRN_11	265	AT4G26550
GH_A09G1771	49	GRN_302	266	AT3G53980
GH_D11G0133	49	GRN_808	267	AT5G53300
GH_D07G1301	48	GRN_302	268	AT4G03250
MSTRG.64189	48	GRN_302	269
GH_A08G2170	48	GRN_808	270	AT3G23240
GH_D09G1630	47	GRN_302	271	AT5G03040
GH_A10G2036	47	GRN_657	272	AT3G54390
GH_D12G0320	47	GRN_658	273	AT5G42146
GH_A09G0023	47	GRN_716	274	-
GH_A01G2300	46	GRN_243	275	AT5G03470
MSTRG.24315	46	GRN_657	276
GH_D13G1951	45	GRN_1003	277	AT4G32640
MSTRG.16616	45	GRN_268	278
GH_A13G0868	45	GRN_302	279	AT1G26355
GH_A05G0023	45	GRN_924	280	AT2G19160
GH_D13G1952	44	GRN_1003	281	AT3G04940
GH_A11G0076	44	GRN_302	282	AT5G51670
GH_D11G3310	44	GRN_302	283	AT1G78600
GH_A06G1888	44	GRN_716	284	AT2G40090
MSTRG.33162	44	GRN_716	285
GH_D02G1487	44	GRN_808	286	AT1G60860
MSTRG.15981	44	GRN_970	287
GH_D05G0704	43	GRN_735	288	AT1G51310
GH_D08G2227	43	GRN_808	289	AT5G48820
MSTRG.38160	42	GRN_302	290
GH_D12G2392	42	GRN_338	291	AT2G45140
GH_D04G1151	42	GRN_808	292	AT2G36460
GH_A12G1337	42	GRN_965	293	AT5G54160
MSTRG.13598	42	GRN_965	294
GH_A09G1675	41	GRN_185	295	AT3G09770
MSTRG.59451	41	GRN_716	296
GH_A09G0531	41	GRN_808	297	AT4G00730
MSTRG.27718	41	GRN_808	298
GH_A13G0567	40	GRN_132	299	-
GH_A12G2632	40	GRN_302	300	AT1G76890
GH_A01G0348	40	GRN_808	301	AT1G56070
GH_A05G3250	40	GRN_808	302	AT5G14670
GH_D12G2085	40	GRN_808	303	AT4G24880
GH_A11G3253	40	GRN_970	304	AT1G40087
GH_D13G2024	39	GRN_1003	305	AT1G56590
GH_D10G1502	39	GRN_808	306	AT4G13930
GH_A05G1801	38	GRN_302	307	AT3G26040
GH_A10G0212	38	GRN_302	308	AT1G11190
GH_D10G1245	38	GRN_302	309	AT3G08610
MSTRG.64358	38	GRN_965	310
GH_D04G1643	37	GRN_302	311	AT5G08280
GH_A10G2538	37	GRN_437	312	AT1G07310
GH_D12G2128	37	GRN_716	313	AT5G08380
MSTRG.17590	37	GRN_716	314
GH_D12G1920	37	GRN_970	315	AT1G65560
GH_A03G1369	36	GRN_302	316	-
GH_A08G2254	35	GRN_338	317	AT2G28390
GH_A10G1552	35	GRN_808	318	AT2G02960
GH_A12G1812	35	GRN_808	319	AT5G15490
GH_D07G0537	35	GRN_808	320	AT5G61970
GH_D08G1328	35	GRN_808	321	AT4G23880
GH_A06G1835	34	GRN_808	322	AT2G31210
GH_A07G0009	34	GRN_808	323	AT4G31120
GH_A10G2126	34	GRN_808	324	AT5G05920
GH_A11G2789	33	GRN_302	325	AT5G43700
MSTRG.63436	33	GRN_302	326
GH_D05G3680	33	GRN_943	327	AT1G62930
MSTRG.16338	32	GRN_248	328
GH_D04G0461	32	GRN_808	329	AT5G15450
GH_A12G1566	31	GRN_302	330	AT2G14830
GH_A08G0148	31	GRN_435	331	AT4G25650
GH_D07G0245	31	GRN_808	332	AT5G11770
GH_A12G0622	30	GRN_1003	333	AT3G51050
MSTRG.15530	30	GRN_243	334
GH_A11G3128	30	GRN_302	335	AT1G65700
GH_D09G1174	30	GRN_302	336	AT2G17450
GH_D02G1828	30	GRN_970	337	AT1G27170
GH_D11G2947	30	GRN_970	338	AT1G51480
GH_A09G0802	29	GRN_1003	339	-
GH_D11G0849	29	GRN_302	340	AT1G73440
GH_D11G2223	29	GRN_302	341	AT5G65660
GH_A13G0438	29	GRN_716	342	AT2G14960
GH_D06G0430	29	GRN_716	343	AT5G08380
GH_A04G1113	29	GRN_808	344	AT1G58330
GH_A06G0003	29	GRN_808	345	AT1G13810
GH_A09G2182	29	GRN_808	346	AT3G23990
GH_A08G2481	28	GRN_302	347	AT5G39660
GH_D13G0954	28	GRN_302	348	AT1G65295
GH_D04G0773	28	GRN_808	349	AT5G14080
GH_D12G0493	28	GRN_808	350	AT4G20070
GH_A02G0676	27	GRN_302	351	AT1G22770
GH_A06G1611	27	GRN_302	352	AT5G46180
MSTRG.19605	27	GRN_657	353
GH_A09G2130	27	GRN_808	354	AT4G17520
GH_A13G1989	27	GRN_808	355	AT2G44065
GH_A13G2346	27	GRN_808	356	AT1G16350
GH_D08G2293	27	GRN_808	357	AT5G58590
GH_A03G1304	26	GRN_1003	358	AT2G01818
GH_A11G0628	26	GRN_302	359	AT3G58730
GH_D11G0839	26	GRN_302	360	AT3G60540
GH_D07G1596	26	GRN_808	361	AT2G45300
GH_D12G2435	26	GRN_808	362	AT2G27830
GH_A06G0949	25	GRN_243	363	AT1G55110
GH_A06G0342	25	GRN_302	364	AT4G24660
MSTRG.63011	25	GRN_302	365
GH_A10G2435	25	GRN_429	366	-
GH_A02G0684	25	GRN_657	367	AT4G09890
GH_D05G3342	25	GRN_657	368	AT1G60160
GH_A10G2667	25	GRN_716	369	AT4G27190
GH_A01G0862	25	GRN_808	370	AT5G55610
GH_D05G2380	25	GRN_808	371	AT1G21750
GH_D05G2765	25	GRN_808	372	AT1G72160
GH_A04G1775	24	GRN_1003	373	AT5G45290
GH_A03G0356	24	GRN_302	374	AT2G30200
GH_A10G1283	24	GRN_302	375	AT4G14615
GH_D04G0016	24	GRN_302	376	AT3G49220
GH_A11G2051	24	GRN_338	377	-
GH_A02G0055	23	GRN_302	378	AT3G51710
GH_A07G0278	23	GRN_302	379	AT5G11510
MSTRG.20137	23	GRN_302	380
GH_A05G0754	23	GRN_808	381	AT2G32560
GH_D07G1261	23	GRN_808	382	AT5G60390
MSTRG.29836	23	GRN_943	383
GH_A03G2197	22	GRN_302	384	AT4G34540
GH_A10G0368	22	GRN_302	385	-
GH_D02G2368	22	GRN_302	386	AT4G34540
GH_D06G1294	22	GRN_302	387	AT2G16950
GH_A03G1509	22	GRN_451	388	AT1G67710
GH_D05G0265	22	GRN_716	389	AT2G19880
GH_A05G0783	22	GRN_808	390	AT5G06600
GH_A05G4258	22	GRN_808	391	AT5G16300
GH_A11G0930	22	GRN_808	392	AT4G00430
GH_D09G0541	22	GRN_808	393	AT5G51750
GH_D13G2623	22	GRN_808	394	AT1G26910
GH_A01G1181	22	GRN_96	395	AT5G42900
GH_A09G0635	22	GRN_965	396	AT3G18524
GH_A06G1959	21	GRN_1004	397	AT3G10390
GH_A03G1599	21	GRN_132	398	AT5G57040
GH_A09G1049	21	GRN_302	399	-
MSTRG.5638	21	GRN_302	400
GH_A10G2498	21	GRN_429	401	AT5G05960
MSTRG.46111	21	GRN_657	402
GH_A09G1270	20	GRN_302	403	AT3G20070
GH_D07G1408	20	GRN_302	404	AT2G47110
MSTRG.16323	20	GRN_302	405
MSTRG.34966	20	GRN_302	406
MSTRG.44505	20	GRN_302	407
GH_D05G1770	20	GRN_429	408	AT4G22300
GH_A08G2287	20	GRN_808	409	AT5G58590
GH_A11G1648	20	GRN_924	410	AT2G30860
GH_D04G0497	19	GRN_243	411	AT3G28920
GH_A06G0235	19	GRN_302	412	AT1G27730
MSTRG.18613	19	GRN_302	413
GH_A02G1348	19	GRN_808	414	AT5G36890
GH_A10G0290	19	GRN_808	415	AT1G28340
GH_D02G0879	19	GRN_808	416	AT5G26780
GH_D09G1867	19	GRN_808	417	AT3G18190
GH_D12G1186	19	GRN_808	418	AT2G45440
GH_D05G2728	19	GRN_930	419	AT1G21700
MSTRG.17054	19	GRN_94	420
GH_D03G0857	18	GRN_11	421	AT3G56750
GH_A02G1807	18	GRN_185	422	AT2G23320
MSTRG.33783	18	GRN_302	423
MSTRG.44328	18	GRN_302	424
MSTRG.15704	18	GRN_435	425
GH_A13G2394	18	GRN_657	426	AT5G57580
GH_D08G0371	18	GRN_738	427	AT4G00110
MSTRG.18509	18	GRN_808	428
GH_D01G2367	17	GRN_243	429	AT5G03820
GH_A06G1933	17	GRN_268	430	AT3G53500
GH_A08G1571	17	GRN_302	431	AT1G01730
GH_D06G2116	17	GRN_753	432	AT1G21080
GH_A04G1709	17	GRN_808	433	AT1G23170
GH_A07G2575	17	GRN_808	434	AT5G40870
GH_D05G1853	17	GRN_808	435	AT5G20890
GH_A02G0233	16	GRN_302	436	AT3G61370
MSTRG.36129	16	GRN_302	437
MSTRG.7293	16	GRN_302	438
GH_D05G3766	16	GRN_716	439	AT1G61300
MSTRG.3812	16	GRN_716	440
GH_D04G0860	16	GRN_808	441	AT5G60390
GH_D09G1572	16	GRN_808	442	AT5G03455
GH_D09G2158	16	GRN_965	443	AT5G43490
GH_D12G2625	15	GRN_132	444	AT4G24150
GH_D07G1156	15	GRN_302	445	AT1G49320
MSTRG.22799	15	GRN_302	446
MSTRG.43769	15	GRN_302	447
GH_A08G2257	15	GRN_338	448	AT2G28370
GH_D06G1566	15	GRN_808	449	AT1G29280
GH_D05G0835	15	GRN_930	450	-
MSTRG.34005	14	GRN_1003	451
GH_A05G4319	14	GRN_302	452	AT3G07750
GH_A13G0700	14	GRN_302	453	AT4G13070
GH_A13G1514	14	GRN_302	454	AT5G56240
GH_A12G1004	14	GRN_481	455	AT4G15930
MSTRG.17251	14	GRN_716	456
GH_A07G0782	14	GRN_808	457	AT5G62600
GH_A08G2495	14	GRN_808	458	AT5G17620
GH_D09G0409	14	GRN_808	459	AT5G40810
GH_D11G0631	14	GRN_808	460	AT2G41350
GH_D13G1455	14	GRN_808	461	AT5G56280
MSTRG.63666	14	GRN_813	462
GH_A07G0590	13	GRN_302	463	AT1G26840
GH_A10G0106	13	GRN_302	464	AT1G11950
GH_D05G2213	13	GRN_302	465	AT2G22610
GH_D08G1590	13	GRN_302	466	AT1G01730
GH_D05G3885	13	GRN_716	467	AT5G05400
GH_D10G0609	13	GRN_716	468	AT5G20490
GH_A04G0531	13	GRN_808	469	AT3G14410
GH_A05G3449	13	GRN_808	470	AT3G08510
GH_A11G0277	13	GRN_808	471	AT1G32440
GH_D08G0231	13	GRN_808	472	AT4G19870
GH_D09G0254	13	GRN_808	473	AT3G28715
GH_D10G0024	13	GRN_808	474	AT1G78900
GH_D12G0931	13	GRN_808	475	AT5G60390
GH_A03G0125	12	GRN_302	476	AT5G47450
GH_A11G3412	12	GRN_302	477	AT1G54460
GH_D07G0016	12	GRN_808	478	AT4G31180
GH_D12G1910	12	GRN_808	479	AT1G68750
GH_D13G2224	12	GRN_808	480	AT1G51980
GH_D06G2279	12	GRN_927	481	AT5G46150
GH_D02G1294	11	GRN_302	482	AT5G58210
GH_D10G0224	11	GRN_302	483	AT1G11190
GH_D12G0471	11	GRN_302	484	AT1G31160
GH_A13G0352	11	GRN_716	485	AT1G10930
GH_A09G1956	11	GRN_808	486	AT4G25550
GH_A10G1576	11	GRN_808	487	AT3G20050
GH_D05G0351	11	GRN_808	488	AT1G19130
MSTRG.54334	11	GRN_943	489
GH_A09G0820	10	GRN_243	490	AT3G16850
MSTRG.23372	10	GRN_248	491
GH_D01G2174	10	GRN_302	492	AT1G44820
MSTRG.39578	10	GRN_302	493
GH_A11G1522	10	GRN_429	494	AT3G07570
GH_D09G1391	10	GRN_716	495	AT2G42070
GH_D01G0844	10	GRN_808	496	AT3G07810
GH_D01G2164	10	GRN_808	497	AT5G54160
GH_D03G0928	10	GRN_808	498	AT4G11090
GH_D11G0368	10	GRN_808	499	AT1G59359
GH_A11G0582	10	GRN_943	500	AT3G51520
GH_A05G4264	10	GRN_970	501	AT5G37570
GH_A10G0998	9	GRN_243	502	-
GH_D02G1458	9	GRN_243	503	AT1G05180
GH_A09G1630	9	GRN_302	504	AT5G44560
GH_D10G0324	9	GRN_302	505	AT4G18460
MSTRG.28943	9	GRN_302	506
GH_A07G1264	9	GRN_808	507	AT3G61220
GH_A09G0513	9	GRN_808	508	AT5G23860
GH_A10G1544	9	GRN_808	509	AT3G11710
GH_D09G0107	9	GRN_808	510	AT3G02090
GH_D11G1430	9	GRN_808	511	AT2G20360
MSTRG.51497	9	GRN_930	512
GH_D11G3227	9	GRN_943	513	AT4G27220
MSTRG.1833	9	GRN_965	514
MSTRG.48435	8	GRN_1003	515
GH_A12G2935	8	GRN_302	516	AT5G63080
GH_D03G1511	8	GRN_302	517	AT3G45780
GH_A11G0035	8	GRN_808	518	AT3G18040
GH_D06G0993	8	GRN_808	519	AT4G26270
GH_D08G0597	8	GRN_808	520	AT5G13490
GH_D12G0522	8	GRN_808	521	AT1G60070
GH_D13G0336	8	GRN_808	522	AT4G34490
GH_D05G1074	7	GRN_302	523	AT1G07150
GH_A12G1003	7	GRN_481	524	AT2G42070
GH_D01G0155	7	GRN_808	525	AT1G12470
GH_D04G1535	7	GRN_808	526	AT5G08680
GH_D05G0434	7	GRN_808	527	AT5G11810
GH_A07G0948	7	GRN_813	528	-
GH_A06G1683	7	GRN_943	529	-
GH_A05G2123	7	GRN_970	530	AT4G10810
GH_D05G1885	6	GRN_302	531	AT4G35020
GH_D13G0816	6	GRN_429	532	AT2G03350
GH_A01G2250	6	GRN_808	533	AT3G52880
GH_A08G2773	6	GRN_808	534	AT1G51980
GH_A09G0443	6	GRN_808	535	AT5G40810
GH_A12G1185	6	GRN_808	536	AT2G45440
GH_A13G0340	6	GRN_808	537	AT4G34490
GH_A10G1043	5	GRN_302	538	AT5G18670
GH_A11G3331	5	GRN_716	539	AT1G16300
MSTRG.65881	5	GRN_738	540
GH_A08G1564	5	GRN_808	541	AT4G00660
GH_D01G1288	5	GRN_808	542	AT2G35040
MSTRG.18616	5	GRN_808	543
GH_D13G2002	4	GRN_1004	544	AT1G56340
GH_D04G1534	4	GRN_808	545	AT5G08680
GH_D09G2502	4	GRN_94	546	AT3G16850
MSTRG.10709	3	GRN_302	547
GH_A02G0983	3	GRN_716	548	AT1G76270
GH_A06G2180	3	GRN_808	549	AT1G51980
GH_D01G0083	3	GRN_808	550	AT4G34215
GH_D06G1361	3	GRN_808	551	AT4G01395
GH_A04G1194	2	GRN_808	552	AT5G08680
MSTRG.52227	2	GRN_930	553
GH_A04G1196	1	GRN_808	554	AT5G08680
MSTRG.3685	1	GRN_930	555
GH_D05G1199	0	GRN_481	556	AT2G07680
GH_D03G1104	0	GRN_808	557	AT2G33040
MSTRG.2175	0	GRN_930	558
MSTRG.7580	0	GRN_965	559
