## Supplementary material for "Integration of eQTL and Machine Learning Methods to Dissect Causal Genes with Pleiotropic effects in Genetic Regulation Networks of Seed Cotton Yield": Table S11

### Sheet: Sheet1
Table S11: Primers used in this study
Name	Sequence	Purpose
GRDP1-1F	ATGACAAGCCAACTGAAATA	GRDP1 CDS amplification
GRDP1-1R	CAAGCTTTTATAGCCGCCTCCA
GRDP1-5F	gagaacacgggggactctagaATGACAAGCCAACTGAAATACGTT	OE-GRDP1
GRDP1-5R	gtccttgtagtccatgtcgacAGCTTTTATAGCCGCCTCCAT
AS-GRDP1-F	gagaacacgggggactctagaCTCTACAACCCTCATCTCAGGAAGC	AS-GRDP1
AS-GRDP13-R	gtccttgtagtccatgtcgacGTATCCAGAGCGCATATGAATAACG
RNAI-GRDP1-1F	tttggacccagcagagtcgacCTCTACAACCCTCATCTCAGGAAGC	RNAI-GRDP1
RNAI-GRDP1-1R	gtcctaggctacgtaggatccGTATCCAGAGCGCATATGAATAACG
RNAI-GRDP1-2F	gagaacacgggggactctagaGTATCCAGAGCGCATATGAATAACG
RNAI-GRDP1-2R	tagacttacaacgtgtctagaCTCTACAACCCTCATCTCAGGAAGC
GC449F	AAACCTCCTCGGATTCCATT	detection of transgenic plants
GC449R	ATTGCCAAATGTTTGAACGA
GRDP1_QPCR_F	TGGATTACGAGCCCCAACAT	GRDP1 qpcr
GRDP1_QPCR_R	CAAACCATCCCTCCTTTGCC
YB3-1F	ATGGCGGATTCGGACGAT	YB3 CDS amplification
YB3-1R	ACAAACTCCACCTCCACCAACA
